# APOGEE 2: multi-layer machine-learning model for the interpretable prediction of mitochondrial missense variants

**DOI:** 10.1101/2023.06.18.545476

**Authors:** Salvatore Daniele Bianco, Luca Parca, Francesco Petrizzelli, Tommaso Biagini, Agnese Giovannetti, Niccolò Liorni, Alessandro Napoli, Massimo Carella, Vincent Procaccio, Marie Lott, Shiping Zhang, Angelo Luigi Vescovi, Douglas C. Wallace, Viviana Caputo, Tommaso Mazza

**Affiliations:** Bioinformatics Laboratory, Fondazione IRCCS Casa Sollievo della Sofferenza, S. Giovanni Rotondo (FG), Italy; Department of Experimental Medicine, Sapienza University of Rome, Rome, Italy; Italian Space Agency, Rome, Italy; Clinical Genomics Unit, Fondazione IRCCS Casa Sollievo della Sofferenza, S. Giovanni Rotondo (FG), Italy; Medical Genetics Laboratory, Fondazione IRCCS Casa Sollievo della Sofferenza, S. Giovanni Rotondo, (FG) Italy; University of Angers, Genetics Department CHU Angers, Mitolab UMR CNRS 6015-INSERM U1083, F-49000 Angers, France; Center for Mitochondrial and Epigenomic Medicine, The Children’s Hospital of Philadelphia, Philadelphia, Pennsylvania, USA; ISBReMIT Institute for Stem Cell Biology, Regenerative Medicine and Innovative Therapies, Fondazione IRCSS Casa Sollievo della Sofferenza, San Giovanni Rotondo (FG), Italy; Department of Biomedical and Health Informatics, The Children’s Hospital of Philadelphia, Philadelphia, Pennsylvania, USA; Department of Pediatrics, Division of Human Genetics, The Perelman School of Medicine, University of Pennsylvania, Philadelphia, PA, USA

**Keywords:** mitochondrial genomics, computational biology, pathogenicity prediction

## Abstract

APOGEE 2 is a mitochondrially-centered ensemble method designed to improve the accuracy of pathogenicity predictions for interpreting missense mitochondrial variants. Built on the joint consensus recommendations by the American College of Medical Genetics and Genomics/Association for Molecular Pathology (ACMG/AMP), APOGEE 2 features an improved machine learning method and a curated training set for enhanced performance metrics. It offers region-wise assessments of genome fragility and mechanistic analyses of specific amino acids that cause perceptible long-range effects on protein structure. With clinical and research use in mind, APOGEE 2 scores and pathogenicity probabilities are precompiled and available in MitImpact. APOGEE 2’s ability to address challenges in interpreting mitochondrial missense variants makes it an essential tool in the field of mitochondrial genetics.
