## Supplementary Table 1 for "APOGEE 2: multi-layer machine-learning model for the interpretable prediction of mitochondrial missense variants"

### Sheet: Supplementary Table 1
chr	pos	ref	alt	Filters	Gene Symbol	HGVS Consequence	VEP Annotation	ClinVar Clinical Significance	ClinVar Variation ID	MITOMAP Disease Het/Hom	MITOMAP Disease Clinical info	MITOMAP Disease Status	MITOMAP Disease GenBank Freq	MITOMAP Disease GenBank Seqs	MITOMAP Disease GenBank Curated refs	Allele Number	Homoplasmic Allele Count	Homoplasmic Allele Frequency	Heteroplasmic Allele Count	Heteroplasmic Allele Frequency	Max observed heteroplasmy
MITOMAP cfrm variants in gnomAD
M	8851	T	C	PASS	MT-ATP6	p.Trp109Arg	missense	Likely pathogenic	9645	+/+	BSN / Leigh syndrome	Cfrm	0	3 (0)	10	56428	2	3.54e-05	0	0	1
M	8969	G	A	PASS	MT-ATP6	p.Ser148Asn	missense	Pathogenic	191364	-/+	Mitochondrial myopathy, lactic acidosis and sideroblastic anemia (MLASA) / IgG nephropathy	Cfrm	0	0 (0)	6	56424	0	0	4	7.09e-05	0.365
M	8993	T	C	PASS	MT-ATP6	p.Leu156Pro	missense	Pathogenic	9642	-/+	NARP / Leigh Disease / MILS / other	Cfrm	0	2 (0)	49	56431	1	1.77e-05	1	1.77e-05	0.995
M	9035	T	C	PASS	MT-ATP6	p.Leu170Pro	missense	Pathogenic	690280	+/+	Ataxia syndromes	Cfrm	0	0 (0)	5	56423	0	0	2	3.54e-05	0.921
M	9176	T	C	PASS	MT-ATP6	p.Leu217Pro	missense	Pathogenic	9644	+/+	FBSN / Leigh Disease / Spinocerebellar Ataxia	Cfrm	0	3 (0)	34	56433	0	0	3	5.32e-05	0.846
M	9185	T	C	PASS	MT-ATP6	p.Leu220Pro	missense	Conflicting interpretations of pathogenicity	9647	+/+	Leigh Disease / Ataxia syndromes / NARP-like disease / Episodic weakness and Charcot-Marie-Tooth	Cfrm	0	3 (0)	34	56421	0	0	2	3.54e-05	0.628
M	3460	G	A	PASS	MT-ND1	p.Ala52Thr	missense	Pathogenic	9722	+/+	LHON	Cfrm	0	31 (0)	201	56426	0	0	1	1.77e-05	0.123
M	3635	G	A	PASS	MT-ND1	p.Ser110Asn	missense	Likely pathogenic	65518	+/-	LHON	Cfrm	0	9 (0)	16	56428	1	1.77e-05	2	3.54e-05	0.999
M	11778	G	A	PASS	MT-ND4	p.Arg340His	missense	Pathogenic	9708	+/+	LHON / Progressive Dystonia	Cfrm	0	185 (0)	388	56423	11	0.000194956	13	0.000230402	1
M	14459	G	A	PASS	MT-ND6	p.Ala72Val	missense	Pathogenic	9689	+/+	LDYT / Leigh Disease / dystonia / carotid atherosclerosis risk	Cfrm	0	3 (0)	44	56432	0	0	1	1.77e-05	0.167
M	14484	T	C	PASS	MT-ND6	p.Met64Val	missense	Pathogenic	9688	+/+	LHON	Cfrm	0	64 (0)	211	56427	30	0.00053166	7	0.000124054	1
M	14568	C	T	PASS	MT-ND6	p.Gly36Ser	missense	Pathogenic	65515	+/-	LHON	Cfrm	0	6 (0)	12	56434	1	1.77e-05	1	1.77e-05	0.999
Clinvar pathogenic variants in gnomAD
M	8009	G	A	PASS	MT-CO2	p.Val142Met	missense	Pathogenic	9659	.	.	.	.	.	.	56425	0	0	3	5.32e-05	0.597
M	9478	T	C	PASS	MT-CO3	p.Val91Ala	missense	Pathogenic	155885	-/+	Leigh Disease	Reported	0	21 (0)	3	56427	127	0.002251	2	3.54e-05	1
M	4160	T	C	PASS	MT-ND1	p.Leu285Pro	missense	Pathogenic	9723	+/-	LHON / LHON plus	Reported	0	1 (0)	16	56420	1	1.77e-05	7	0.000124	1
chr	pos	ref	alt	Filters	Gene Symbol	HGVS Consequence	VEP Annotation	ClinVar Clinical Significance	ClinVar Variation ID	MITOMAP Disease Het/Hom	MITOMAP Disease Clinical info	MITOMAP Disease Status	MITOMAP Disease GenBank Freq	MITOMAP Disease GenBank Seqs	MITOMAP Disease GenBank Curated refs	Allele Number	Homoplasmic Allele Count	Homoplasmic Allele Frequency	Heteroplasmic Allele Count	Heteroplasmic Allele Frequency	Max observed heteroplasmy
MITOMAP cfrm variants in gnomAD with AF >0.002%
M	8851	T	C	PASS	MT-ATP6	p.Trp109Arg	missense	Likely pathogenic	9645	+/+	BSN / Leigh syndrome	Cfrm	0	3 (0)	10	56428	2	3.54e-05	0	0	1
M	8969	G	A	PASS	MT-ATP6	p.Ser148Asn	missense	Pathogenic	191364	-/+	Mitochondrial myopathy, lactic acidosis and sideroblastic anemia (MLASA) / IgG nephropathy	Cfrm	0	0 (0)	6	56424	0	0	4	7.09e-05	0.365
M	9035	T	C	PASS	MT-ATP6	p.Leu170Pro	missense	Pathogenic	690280	+/+	Ataxia syndromes	Cfrm	0	0 (0)	5	56423	0	0	2	3.54e-05	0.921
M	9176	T	C	PASS	MT-ATP6	p.Leu217Pro	missense	Pathogenic	9644	+/+	FBSN / Leigh Disease / Spinocerebellar Ataxia	Cfrm	0	3 (0)	34	56433	0	0	3	5.32e-05	0.846
M	9185	T	C	PASS	MT-ATP6	p.Leu220Pro	missense	Conflicting interpretations of pathogenicity	9647	+/+	Leigh Disease / Ataxia syndromes / NARP-like disease / Episodic weakness and Charcot-Marie-Tooth	Cfrm	0	3 (0)	34	56421	0	0	2	3.54e-05	0.628
M	3635	G	A	PASS	MT-ND1	p.Ser110Asn	missense	Likely pathogenic	65518	+/-	LHON	Cfrm	0	9 (0)	16	56428	1	1.77e-05	2	3.54e-05	0.999
M	11778	G	A	PASS	MT-ND4	p.Arg340His	missense	Pathogenic	9708	+/+	LHON / Progressive Dystonia	Cfrm	0	185 (0)	388	56423	11	0.000194956	13	0.000230402	1
M	14484	T	C	PASS	MT-ND6	p.Met64Val	missense	Pathogenic	9688	+/+	LHON	Cfrm	0	64 (0)	211	56427	30	0.00053166	7	0.000124054	1
MITOMAP cfrm variants in HelixMTdb with AF >0.002%
chr	pos	ref	alt	Filters	Gene Symbol	HGVS Consequence	VEP Annotation	ClinVar Clinical Significance	ClinVar Variation ID	MITOMAP Disease Het/Hom	MITOMAP Disease Clinical info	MITOMAP Disease Status	MITOMAP Disease GenBank Freq	MITOMAP Disease GenBank Seqs	MITOMAP Disease GenBank Curated refs	Allele Number	Homoplasmic Allele Count	Homoplasmic Allele Frequency	Heteroplasmic Allele Count	Heteroplasmic Allele Frequency	Max observed heteroplasmy
M	8851	T	C	NA	MT-ATP6	p.Trp109Arg	missense	Likely pathogenic	9645	+/+	BSN / Leigh syndrome	Cfrm	0	3 (0)	10	195983	10	5.10248e-05	4	2.04099e-05	NA
M	8969	G	A	NA	MT-ATP6	p.Ser148Asn	missense	Pathogenic	191364	-/+	Mitochondrial myopathy, lactic acidosis and sideroblastic anemia (MLASA) / IgG nephropathy	Cfrm	0	0 (0)	6	195983	0	0	9	4.59224e-05	NA
M	9035	T	C	NA	MT-ATP6	p.Leu170Pro	missense	Pathogenic	690280	+/+	Ataxia syndromes	Cfrm	0	0 (0)	5	195983	0	0	8	4.08199e-05	NA
M	3460	G	A	NA	MT-ND1	p.Ala52Thr	missense	Pathogenic	9722	+/+	LHON	Cfrm	0	31 (0)	201	195983	0	0	14	7.14348e-05	NA
M	10197	G	A	NA	MT-ND3	p.Ala47Thr	missense	Pathogenic	9715	+/+	Leigh Disease / Dystonia / Stroke / LDYT	Cfrm	0	4 (0)	24	195983	0	0	7	3.57174e-05	NA
M	11778	G	A	NA	MT-ND4	p.Arg340His	missense	Pathogenic	9708	+/+	LHON / Progressive Dystonia	Cfrm	0	185 (0)	388	195983	44	0.000224509	34	0.000173484	NA
M	14484	T	C	NA	MT-ND6	p.Met64Val	missense	Pathogenic	9688	+/+	LHON	Cfrm	0	64 (0)	211	195983	144	0.000734758	26	0.000132665	NA
