## Supplementary Table 2 for "APOGEE 2: multi-layer machine-learning model for the interpretable prediction of mitochondrial missense variants"

### Sheet: Supplementary Table 2
Column1	ΔΔG	MutationTaster score	FatHmmW score	PhyloP 100V	PhastCons 100V	MtMam	SIFT score	VEST pvalue	EFIN SP score	PANTHER score	FatHmm score	PolyPhen2 score	CADD phred score	PROVEAN score	EFIN HD score	PhD-SNP score	MutationAssessor score	SNAP score
ΔΔG	1	0.00454288	0.0143492	-0.000754898	0.00133794	-0.00445198	0.0321828	0.00616282	0.0177699	0.0181299	0.00588985	-0.0122384	-0.00136598	-0.00448009	0.0025101	0.00918648	0.00614248	0.0352887
MutationTaster score	0.00454288	1	-0.0216226	0.0753948	0.0384506	0.0238659	-0.0496754	0.0740368	-0.141561	-0.0448288	-0.0337238	-0.0445391	-0.0468171	-0.015301	-0.0689749	-0.0687913	-0.0595371	-0.0589977
FatHmmW score	0.0143492	-0.0216226	1	0.0307452	0.0218968	0.0471718	0.0313968	-0.0241668	0.211842	-0.0562057	0.280951	0.0766646	0.0707478	0.0871541	0.105936	0.00324598	0.139129	0.0890031
PhyloP 100V	-0.000754898	0.0753948	0.0307452	1	0.76565	0.136736	0.107259	0.103252	0.158565	0.115387	0.155108	0.205899	0.216945	0.25207	0.240245	0.253103	0.237585	0.221965
PhastCons 100V	0.00133794	0.0384506	0.0218968	0.76565	1	0.0927262	0.107294	0.115034	0.238401	0.114234	0.157402	0.278382	0.269499	0.312239	0.338721	0.309968	0.312698	0.285522
MtMam	-0.00445198	0.0238659	0.0471718	0.136736	0.0927262	1	0.133017	0.377966	0.134719	0.250736	0.26514	0.23943	0.336775	0.359188	0.255269	0.347789	0.261695	0.281785
SIFT score	0.0321828	-0.0496754	0.0313968	0.107259	0.107294	0.133017	1	0.183559	0.250808	0.282571	0.30415	0.263285	0.353594	0.185422	0.337485	0.33788	0.416443	0.329965
VEST pvalue	0.00616282	0.0740368	-0.0241668	0.103252	0.115034	0.377966	0.183559	1	0.0687866	0.289915	0.383974	0.254515	0.347095	0.356019	0.351904	0.439338	0.411423	0.418905
EFIN SP score	0.0177699	-0.141561	0.211842	0.158565	0.238401	0.134719	0.250808	0.0687866	1	0.213879	0.287194	0.358966	0.382657	0.351381	0.508876	0.409691	0.409178	0.393331
PANTHER score	0.0181299	-0.0448288	-0.0562057	0.115387	0.114234	0.250736	0.282571	0.289915	0.213879	1	0.559554	0.370786	0.438459	0.446374	0.385898	0.459679	0.538391	0.542107
FatHmm score	0.00588985	-0.0337238	0.280951	0.155108	0.157402	0.26514	0.30415	0.383974	0.287194	0.559554	1	0.426988	0.450794	0.508554	0.480457	0.484424	0.65106	0.581224
PolyPhen2 score	-0.0122384	-0.0445391	0.0766646	0.205899	0.278382	0.23943	0.263285	0.254515	0.358966	0.370786	0.426988	1	0.699817	0.520308	0.65524	0.523723	0.597534	0.5421
CADD phred score	-0.00136598	-0.0468171	0.0707478	0.216945	0.269499	0.336775	0.353594	0.347095	0.382657	0.438459	0.450794	0.699817	1	0.572411	0.674654	0.663593	0.663448	0.630496
PROVEAN score	-0.00448009	-0.015301	0.0871541	0.25207	0.312239	0.359188	0.185422	0.356019	0.351381	0.446374	0.508554	0.520308	0.572411	1	0.597088	0.648921	0.644661	0.68973
EFIN HD score	0.0025101	-0.0689749	0.105936	0.240245	0.338721	0.255269	0.337485	0.351904	0.508876	0.385898	0.480457	0.65524	0.674654	0.597088	1	0.681141	0.731439	0.687948
PhD-SNP score	0.00918648	-0.0687913	0.00324598	0.253103	0.309968	0.347789	0.33788	0.439338	0.409691	0.459679	0.484424	0.523723	0.663593	0.648921	0.681141	1	0.751143	0.764015
MutationAssessor score	0.00614248	-0.0595371	0.139129	0.237585	0.312698	0.261695	0.416443	0.411423	0.409178	0.538391	0.65106	0.597534	0.663448	0.644661	0.731439	0.751143	1	0.788007
SNAP score	0.0352887	-0.0589977	0.0890031	0.221965	0.285522	0.281785	0.329965	0.418905	0.393331	0.542107	0.581224	0.5421	0.630496	0.68973	0.687948	0.764015	0.788007	1
