## Supplementary Table 3 for "APOGEE 2: multi-layer machine-learning model for the interpretable prediction of mitochondrial missense variants"

### Sheet: Supplementary Table 3
method	class	hyperparameter	values							combinations
rbfSVC	class sklearn.svm.SVC	C	100	10	1	0.1	0.01	0.001		42
	class sklearn.svm.SVC	gamma	100	10	1	0.1	0.01	0.001	0.0001
GNB_BalancedBagging	sklearn.naive_bayes.GaussianNB	var_smoothing	0.0000001	0.00000001	0.000000001	0.0000000001	0.00000000001			45
	imblearn.ensemble.BalancedBaggingClassifier	max_features	0.25	0.5	0.75
	imblearn.ensemble.BalancedBaggingClassifier	max_samples	0.25	0.5	0.75
KNN_BalancedBagging	sklearn.neighbors.KNeighborsClassifier	n_neighbors	3	5	7	9	11			90
	imblearn.ensemble.BalancedBaggingClassifier	max_features	0.25	0.5	0.75
	sklearn.neighbors.KNeighborsClassifier	weights	uniform	distance
	imblearn.ensemble.BalancedBaggingClassifier	max_samples	0.25	0.5	0.75
BalancedRF	imblearn.ensemble.BalancedRandomForestClassifier	max_depth	7	11	15	19				144
	imblearn.ensemble.BalancedRandomForestClassifier	max_features	0.25	0.5	0.75
	imblearn.ensemble.BalancedRandomForestClassifier	min_samples_leaf	1	2	3	4
	imblearn.ensemble.BalancedRandomForestClassifier	min_samples_lsplit	2	4	8
KNN_RusSmote	sklearn.neighbors.KNeighborsClassifier	n_neighbors	3	5	7	9	11			90
	imblearn.under_sampling.RandomUnderSampler	sampling_strategy	0.25	0.5	0.75
	sklearn.ensemble.BaggingClassifier	max_features	0.25	0.5	0.75
	sklearn.neighbors.KNeighborsClassifier	weights	uniform	distance
