## Supplementary Table 4 for "APOGEE 2: multi-layer machine-learning model for the interpretable prediction of mitochondrial missense variants"

### Sheet: Supplementary Table 4
ML method	MCC	Precision	AUC Precision-Recall	AUC Receiver Operating Characteristic	Accuracy	Balanced accuracy	Sensitivity	Specificity
Performance metrics of ML methods
KNN_RusSmote	0.569 ± 0.041	0.431 ± 0.035	0.716 ± 0.054	0.95 ± 0.016	0.9 ± 0.011	0.888 ± 0.027	0.874 ± 0.053	0.903 ± 0.011
rbfSVC	0.558 ± 0.042	0.433 ± 0.036	0.694 ± 0.059	0.939 ± 0.019	0.902 ± 0.011	0.874 ± 0.027	0.841 ± 0.053	0.907 ± 0.012
GNB_BalancedBagging	0.492 ± 0.045	0.366 ± 0.034	0.621 ± 0.063	0.928 ± 0.019	0.876 ± 0.013	0.848 ± 0.03	0.814 ± 0.058	0.882 ± 0.013
KNN_BalancedBagging	0.563 ± 0.042	0.428 ± 0.036	0.71 ± 0.052	0.948 ± 0.016	0.899 ± 0.012	0.884 ± 0.027	0.866 ± 0.051	0.902 ± 0.012
BalancedRF	0.563 ± 0.038	0.43 ± 0.034	0.705 ± 0.053	0.946 ± 0.016	0.9 ± 0.011	0.882 ± 0.024	0.861 ± 0.048	0.903 ± 0.011
Meta-predictor	MCC	Precision	AUC Precision-Recall	AUC Receiver Operating Characteristic	Accuracy	Balanced accuracy	Sensitivity	Specificity
Performance metrics of meta-predictors
Meta-SNP	0.323	0.195	0.448	0.883	0.721	0.79	0.871	0.709
CAROL	0.329	0.209	0.235	0.827	0.754	0.785	0.821	0.749
Condel	0.283	0.16	0.249	0.832	0.629	0.767	0.929	0.605
COVEC WMV	0.376	0.239	0.307	0.867	0.787	0.816	0.85	0.782
MtoolBox	0.277	0.156	0.439	0.889	0.621	0.762	0.929	0.596
APOGEE 1	0.385	0.266	0.573	0.855	0.823	0.802	0.779	0.826
APOGEE 2 (testCV)	0.569 ± 0.041	0.431 ± 0.035	0.716 ± 0.054	0.95 ± 0.016	0.9 ± 0.011	0.888 ± 0.027	0.874 ± 0.053	0.903 ± 0.011
