## Supplementary Table 6 for "APOGEE 2: multi-layer machine-learning model for the interpretable prediction of mitochondrial missense variants"

### Sheet: legend
Gene Symbol	Gene symbol
aa pos	Amminoacid position
APOGEE score	APOGEE 2 score
score no-coord	3D positional bias-free APOGEE 2 score
X	Residue coordinate on the X axis
Y	Residue coordinate on the Y axis
Z	Residue coordinate on the Z axis
MT complex	ATP6, Complex IV (MT-CO1, MT-CO2, MT-CO3), Complex III (MT-CYB), Complex I (MT-ND1, MT-ND2, MT-ND3, MT-ND4, MT-ND4L, MT-ND5, MT-ND6)

### Sheet: Supplementary Table 6
Gene Symbol	aa pos	APOGEE score	score no-coord	X	Y	Z	MT Complex
MT-ATP6	86	0.78954	0.790464	311.392	242.138	330.625	ATP6
MT-ATP6	87	0.569158	0.585378	313.248	238.808	330.164	ATP6
MT-ATP6	156	0.786844	0.812109	308.969	241.136	349.522	ATP6
MT-ATP6	159	0.771221	0.781069	313.187	238.582	347.806	ATP6
MT-ATP6	160	0.672495	0.686271	311.343	241.399	342.831	ATP6
MT-ATP6	163	0.736897	0.738945	316.704	238.702	341.815	ATP6
MT-ATP6	166	0.531396	0.570547	321.115	241.043	338.408	ATP6
MT-ATP6	167	0.726791	0.746672	320.143	239.591	335.471	ATP6
MT-ATP6	168	0.678126	0.705558	319.056	243.267	332.347	ATP6
MT-ATP6	169	0.635017	0.638115	323.931	243.589	335.077	ATP6
MT-ATP6	170	0.662584	0.670151	324.719	238.595	334.305	ATP6
MT-ATP6	185	0.0515214	0.0516644	339.236	233.526	319.161	ATP6
MT-ATP6	203	0.642379	0.659613	316.824	235.183	334.605	ATP6
MT-ATP6	210	0.799666	0.831728	310.927	235.781	342.733	ATP6
MT-ATP6	213	0.544387	0.59444	308.082	233.664	346.617	ATP6
MT-ATP6	217	0.749077	0.752734	305.791	235.35	351.697	ATP6
MT-CO1	3	0.045151	0.045592	53.0236	10.737	60.0956	Complex IV
MT-CO1	4	0.0541405	0.0531882	50.91	11.3444	63.9712	Complex IV
MT-CO1	125	0.64363	0.700657	59.3495	40.0735	36.548	Complex IV
MT-CO1	126	0.732937	0.813303	58.8461	41.5036	42.2651	Complex IV
MT-CO1	127	0.540872	0.593074	56.234	43.0341	38.8961	Complex IV
MT-CO1	129	0.583274	0.628602	54.3613	45.6202	35.65	Complex IV
MT-CO1	175	0.169637	0.189316	46.441	40.436	84.4118	Complex IV
MT-CO1	176	0.155912	0.189028	49.1863	40.6934	80.6724	Complex IV
MT-CO1	177	0.089475	0.0926173	47.876	44.6471	79.818	Complex IV
MT-CO1	220	0.562716	0.644478	45.0922	45.1365	32.8959	Complex IV
MT-CO1	230	0.541414	0.582787	44.6495	49.5164	36.7544	Complex IV
MT-CO1	232	0.651086	0.66144	51.5954	49.9717	37.933	Complex IV
MT-CO1	233	0.575563	0.595529	47.7621	52.3389	40.6583	Complex IV
MT-CO1	236	0.726136	0.798968	54.1865	48.6042	43.4241	Complex IV
MT-CO1	237	0.585795	0.597889	47.517	49.3967	48.1295	Complex IV
MT-CO1	238	0.594196	0.599064	51.2246	43.6582	48.0121	Complex IV
MT-CO1	239	0.662481	0.718447	54.1947	46.266	47.8657	Complex IV
MT-CO1	240	0.629671	0.666984	55.6535	50.0871	50.5161	Complex IV
MT-CO1	244	0.621949	0.672264	57.5734	48.3599	55.4866	Complex IV
MT-CO1	251	0.654693	0.692656	62.6255	46.8558	63.1379	Complex IV
MT-CO1	260	0.16997	0.191398	70.312	38.5985	76.7342	Complex IV
MT-CO1	265	0.232762	0.231616	66.4256	44.7152	83.7907	Complex IV
MT-CO1	284	0.674564	0.732211	52.0202	52.002	54.005	Complex IV
MT-CO1	287	0.579786	0.629055	53.2743	55.8103	50.402	Complex IV
MT-CO1	288	0.672019	0.745207	49.7169	53.9514	46.8524	Complex IV
MT-CO1	290	0.684516	0.730727	57.1778	55.1604	46.2248	Complex IV
MT-CO1	291	0.70396	0.743646	57.4007	52.1764	43.498	Complex IV
MT-CO1	292	0.664261	0.685936	54.0846	55.1217	39.9181	Complex IV
MT-CO1	293	0.576045	0.624175	57.7554	59.1618	41.0376	Complex IV
MT-CO1	296	0.683502	0.729837	52.7478	60.34	34.0985	Complex IV
MT-CO1	305	0.650406	0.663055	52.7586	59.9405	46.497	Complex IV
MT-CO1	309	0.61648	0.669766	57.6787	59.0554	51.5731	Complex IV
MT-CO1	315	0.729395	0.791076	59.0627	56.5477	62.676	Complex IV
MT-CO1	330	0.144647	0.163186	76.981	48.6257	78.2155	Complex IV
MT-CO1	331	0.060478	0.0845353	78.2511	44.7092	80.7986	Complex IV
MT-CO1	332	0.0750273	0.0706837	78.3748	44.3034	75.9679	Complex IV
MT-CO1	336	0.118493	0.133086	77.8756	36.4226	67.7576	Complex IV
MT-CO1	337	0.18015	0.204685	74.6418	38.0438	68.256	Complex IV
MT-CO1	338	0.0919633	0.0970538	76.4849	41.3346	69.334	Complex IV
MT-CO1	348	0.687071	0.719563	68.0017	49.8689	57.9556	Complex IV
MT-CO1	351	0.728852	0.773067	69.993	51.9122	53.05	Complex IV
MT-CO1	352	0.780438	0.833452	67.662	54.0132	54.0142	Complex IV
MT-CO1	355	0.701919	0.733204	65.639	56.3425	49.7215	Complex IV
MT-CO1	364	0.615496	0.657228	63.3834	58.838	40.6209	Complex IV
MT-CO1	368	0.676776	0.701399	62.8524	54.3699	37.6608	Complex IV
MT-CO1	369	0.607527	0.631801	64.2111	51.2724	36.3624	Complex IV
MT-CO1	370	0.598216	0.654446	68.717	52.1621	37.9297	Complex IV
MT-CO1	371	0.633308	0.658147	71.9098	48.0528	38.7289	Complex IV
MT-CO1	372	0.60663	0.637255	70.9852	54.7571	43.7862	Complex IV
MT-CO1	374	0.631058	0.687653	69.323	47.3987	42.9296	Complex IV
MT-CO1	376	0.69202	0.712034	67.3814	50.8268	48.6497	Complex IV
MT-CO1	377	0.609406	0.658997	66.408	46.2407	46.8622	Complex IV
MT-CO1	378	0.712577	0.74569	69.9068	44.1171	47.3615	Complex IV
MT-CO1	394	0.105027	0.126024	73.2929	32.4879	66.4704	Complex IV
MT-CO1	404	0.108967	0.109028	75.8174	25.169	71.8431	Complex IV
MT-CO1	406	0.0874169	0.0997676	81.5546	27.1209	67.9641	Complex IV
MT-CO1	407	0.104237	0.114618	81.2416	31.6108	69.863	Complex IV
MT-CO1	408	0.119462	0.114685	85.1027	30.6943	66.866	Complex IV
MT-CO1	409	0.162048	0.159174	83.8473	27.4059	63.9948	Complex IV
MT-CO1	410	0.188431	0.218143	80.3006	32.6216	64.2082	Complex IV
MT-CO1	412	0.163145	0.200597	85.0643	33.0194	61.1296	Complex IV
MT-CO1	429	0.645999	0.692807	75.5665	52.6012	45.3441	Complex IV
MT-CO1	432	0.643236	0.719967	73.8517	53.8755	38.6465	Complex IV
MT-CO1	435	0.625116	0.707805	73.046	54.3713	34.1407	Complex IV
MT-CO1	437	0.631006	0.65947	69.8009	49.7656	33.093	Complex IV
MT-CO1	438	0.630048	0.706813	66.4297	47.0809	37.388	Complex IV
MT-CO1	439	0.556073	0.629453	64.8986	44.2185	35.0992	Complex IV
MT-CO1	466	0.124793	0.122304	79.6526	26.7381	51.5641	Complex IV
MT-CO1	467	0.191468	0.179412	81.0709	28.1856	56.8409	Complex IV
MT-CO1	469	0.111826	0.114295	76.009	24.122	56.1261	Complex IV
MT-CO1	470	0.202402	0.230379	81.4435	23.0182	59.2537	Complex IV
MT-CO1	471	0.189749	0.190862	78.1721	26.4332	61.884	Complex IV
MT-CO1	481	0.108402	0.133065	74.3554	19.4058	76.2511	Complex IV
MT-CO1	482	0.143569	0.157426	73.0287	24.3669	77.3046	Complex IV
MT-CO1	483	0.127983	0.146948	75.2025	25.1564	81.0394	Complex IV
MT-CO1	484	0.0525764	0.0398512	72.1176	27.7772	83.5956	Complex IV
MT-CO1	485	0.0748911	0.0613921	70.5796	31.0881	81.0229	Complex IV
MT-CO1	486	0.134349	0.159734	72.7221	34.8319	80.9662	Complex IV
MT-CO1	487	0.108253	0.104151	70.1519	37.3048	85.199	Complex IV
MT-CO1	488	0.0708988	0.0732696	66.3804	34.0219	83.2237	Complex IV
MT-CO1	489	0.0946158	0.100524	63.9453	37.106	84.8743	Complex IV
MT-CO1	490	0.065502	0.0507404	63.0059	39.8069	82.3645	Complex IV
MT-CO1	491	0.139377	0.148507	63.5573	36.5211	78.7534	Complex IV
MT-CO1	495	0.220609	0.225242	61.8158	29.8191	82.6544	Complex IV
MT-CO1	496	0.112627	0.102407	59.3642	25.6717	80.7664	Complex IV
MT-CO1	506	0.107763	0.130468	50.3023	21.2941	81.5262	Complex IV
MT-CO1	508	0.137542	0.159613	48.6904	28.2623	84.1599	Complex IV
MT-CO1	509	0.065481	0.063477	50.9959	32.205	84.5524	Complex IV
MT-CO1	510	0.0635128	0.0670865	49.6131	34.0557	90.3403	Complex IV
MT-CO1	511	0.0506567	0.0266409	49.8406	37.7161	86.718	Complex IV
MT-CO1	512	0.097907	0.0883992	48.3107	40.5099	91.703	Complex IV
MT-CO1	513	0.130249	0.108652	45.3333	41.9818	89.4103	Complex IV
MT-CO2	24	0.749417	0.790586	73.1206	63.9292	44.5785	Complex IV
MT-CO2	47	0.141977	0.143443	84.6827	52.0031	74.4006	Complex IV
MT-CO2	49	0.230736	0.246924	85.2136	49.433	81.2496	Complex IV
MT-CO2	51	0.14061	0.149443	78.5947	50.372	84.49	Complex IV
MT-CO2	52	0.137455	0.157513	74.2872	53.0221	84.0679	Complex IV
MT-CO2	54	0.0810643	0.0980841	69.7173	51.8103	85.9357	Complex IV
MT-CO2	55	0.0870134	0.0920916	66.9259	52.7196	82.1016	Complex IV
MT-CO2	56	0.0895641	0.102761	68.214	57.1343	81.0542	Complex IV
MT-CO2	77	0.600632	0.71686	61.797	68.538	50.1648	Complex IV
MT-CO2	79	0.796969	0.817675	64.7277	71.6804	47.6333	Complex IV
MT-CO2	81	0.703825	0.749368	58.9155	70.112	45.8556	Complex IV
MT-CO2	84	0.634218	0.737395	58.567	68.3689	40.1561	Complex IV
MT-CO2	85	0.614256	0.715701	55.8452	72.0004	40.6396	Complex IV
MT-CO2	101	0.689053	0.819613	57.6853	52.3535	20.467	Complex IV
MT-CO2	102	0.65428	0.734017	57.8018	50.0037	17.9006	Complex IV
MT-CO2	103	0.573493	0.680902	58.8691	44.5653	20.3293	Complex IV
MT-CO2	104	0.855382	0.920155	62.7151	43.5874	20.6356	Complex IV
MT-CO2	105	0.728348	0.779489	61.8385	49.1153	16.5167	Complex IV
MT-CO2	106	0.857937	0.923244	62.7511	53.5369	20.5247	Complex IV
MT-CO2	121	0.703447	0.754939	66.4564	49.0709	13.1435	Complex IV
MT-CO2	135	0.684854	0.721018	75.629	47.5009	23.1288	Complex IV
MT-CO2	136	0.660275	0.719137	75.4826	52.461	22.5512	Complex IV
MT-CO2	158	0.71135	0.822792	53.4889	46.4614	22.0012	Complex IV
MT-CO2	159	0.727765	0.787946	55.1414	46.7136	25.1351	Complex IV
MT-CO2	160	0.541215	0.596803	55.6131	48.9209	29.018	Complex IV
MT-CO2	161	0.632553	0.777009	59.0883	50.1609	25.5799	Complex IV
MT-CO2	162	0.480488	0.589968	61.4738	53.884	28.771	Complex IV
MT-CO2	163	0.80824	0.8634	63.0043	59.0348	25.2899	Complex IV
MT-CO2	166	0.740152	0.813104	71.0946	60.049	30.8077	Complex IV
MT-CO2	171	0.75815	0.826141	63.5399	58.0928	32.7582	Complex IV
MT-CO2	173	0.590646	0.741455	57.4029	55.183	30.9917	Complex IV
MT-CO2	174	0.627983	0.726067	56.096	53.7708	26.7498	Complex IV
MT-CO2	176	0.757433	0.838345	50.7317	51.1476	25.4923	Complex IV
MT-CO2	177	0.739362	0.851344	47.9113	54.43	24.9345	Complex IV
MT-CO2	178	0.737756	0.809988	49.3515	57.5458	28.9532	Complex IV
MT-CO2	179	0.661119	0.698077	49.9365	60.9089	24.3807	Complex IV
MT-CO2	180	0.669847	0.741553	53.4505	60.4312	27.8537	Complex IV
MT-CO2	194	0.794635	0.87009	70.5375	55.8015	25.4488	Complex IV
MT-CO2	195	0.699616	0.773627	70.1051	52.4661	27.4339	Complex IV
MT-CO2	196	0.815702	0.907663	65.5157	50.9577	27.6852	Complex IV
MT-CO2	197	0.6992	0.790211	64.3158	51.33	31.2257	Complex IV
MT-CO2	198	0.702107	0.790893	60.2468	48.9592	31.6923	Complex IV
MT-CO2	199	0.601711	0.68397	61.3453	44.5675	30.964	Complex IV
MT-CO2	200	0.823457	0.918422	60.9133	44.4633	26.409	Complex IV
MT-CO2	201	0.791359	0.918305	62.2197	40.9393	26.5105	Complex IV
MT-CO2	204	0.798741	0.898132	65.446	45.6703	27.6659	Complex IV
MT-CO2	205	0.685847	0.729526	69.8352	45.0275	25.8628	Complex IV
MT-CO2	206	0.581008	0.682108	70.1791	44.1473	22.5509	Complex IV
MT-CO2	207	0.736898	0.82019	66.1382	49.2334	22.6167	Complex IV
MT-CO2	208	0.671152	0.714871	69.6469	52.0061	21.3161	Complex IV
MT-CO2	221	0.029557	0.0318571	68.941	73.1841	5.56625	Complex IV
MT-CO2	222	0.148524	0.167619	68.177	69.013	7.61725	Complex IV
MT-CO2	223	0.04669	0.0622653	65.082	67.74	7.776	Complex IV
MT-CO2	224	0.0442391	0.050147	65.4723	68.2707	3.45271	Complex IV
MT-CO2	225	0.0361716	0.0393866	69.5075	66.5176	3.139	Complex IV
MT-CO2	226	0.0464076	0.044952	66.0046	62.5401	5.87843	Complex IV
MT-CO3	2	0.0913972	0.107711	46.1811	15.1799	86.1357	Complex IV
MT-CO3	5	0.100918	0.136289	44.8873	24.1012	84.5248	Complex IV
MT-CO3	82	0.692032	0.781538	38.3015	35.07	63.211	Complex IV
MT-CO3	86	0.628026	0.755533	37.1969	35.7292	56.4143	Complex IV
MT-CO3	90	0.629102	0.726125	36.6889	39.1101	51.751	Complex IV
MT-CO3	94	0.649484	0.734095	34.7967	42.5393	46.6371	Complex IV
MT-CO3	99	0.667888	0.718804	41.7269	51.0599	42.6559	Complex IV
MT-CO3	116	0.709963	0.80966	31.1349	54.3728	31.6793	Complex IV
MT-CO3	173	0.660961	0.782778	20.2656	36.8757	44.3545	Complex IV
MT-CO3	177	0.57442	0.679612	22.1386	37.3307	39.245	Complex IV
MT-CO3	193	0.588234	0.691019	29.7887	47.9631	30.8134	Complex IV
MT-CO3	194	0.671118	0.75529	31.8392	43.641	30.8547	Complex IV
MT-CO3	197	0.692567	0.807312	28.2433	44.1434	35.1824	Complex IV
MT-CO3	201	0.628351	0.762341	28.5691	40.557	39.6	Complex IV
MT-CO3	202	0.692178	0.800708	30.5718	37.0535	40.292	Complex IV
MT-CO3	204	0.695683	0.800356	28.2236	39.4292	45.3044	Complex IV
MT-CO3	205	0.681032	0.769651	27.597	35.4068	43.4507	Complex IV
MT-CO3	207	0.653316	0.79172	31.1329	35.3577	48.1113	Complex IV
MT-CO3	241	0.612534	0.735707	29.5462	35.6014	54.8917	Complex IV
MT-CO3	242	0.696897	0.787071	23.2119	36.5364	53.9825	Complex IV
MT-CO3	243	0.669592	0.807071	23.9149	40.954	57.6129	Complex IV
MT-CO3	244	0.551148	0.636247	30.1701	41.0767	53.6989	Complex IV
MT-CO3	245	0.603236	0.698168	26.5444	39.7494	51.1504	Complex IV
MT-CO3	246	0.618156	0.736365	23.3935	42.3786	52.5869	Complex IV
MT-CO3	249	0.551169	0.66454	23.6159	44.0507	45.5625	Complex IV
MT-CO3	257	0.644986	0.753771	23.3497	48.0408	38.4913	Complex IV
MT-CYB	34	0.861707	0.908975	473.756	366.579	504.447	Complex III
MT-CYB	80	0.794802	0.871178	476.705	373.899	480.723	Complex III
MT-CYB	83	0.763831	0.814336	474.443	373.709	487.204	Complex III
MT-CYB	87	0.686385	0.776505	473.344	367.77	490	Complex III
MT-CYB	97	0.781883	0.83309	471.233	361.687	503.418	Complex III
MT-CYB	100	0.7117	0.787687	472.306	358.291	506.816	Complex III
MT-CYB	130	0.788146	0.845168	465.998	371.364	483.819	Complex III
MT-CYB	131	0.726101	0.80567	467.8	367.016	480.747	Complex III
MT-CYB	133	0.683166	0.757355	466.167	374.354	480.203	Complex III
MT-CYB	139	0.704271	0.788758	465.435	367.324	476.233	Complex III
MT-CYB	141	0.83778	0.89465	461.498	363.21	471.465	Complex III
MT-CYB	166	0.861313	0.913596	450.317	374.689	476.444	Complex III
MT-CYB	270	0.676231	0.730807	466.565	358.723	480.983	Complex III
MT-CYB	271	0.587612	0.678934	468.702	361.909	483.303	Complex III
MT-CYB	272	0.798873	0.833152	472.642	359.138	487.045	Complex III
MT-CYB	273	0.727901	0.818746	469.511	361.954	487.877	Complex III
MT-CYB	278	0.709728	0.74309	462.515	354.257	481.858	Complex III
MT-CYB	366	0.0330503	0.0502179	463.687	343.344	506.168	Complex III
MT-CYB	369	0.0304557	0.0482776	465.029	338.361	508.682	Complex III
MT-CYB	375	0.058443	0.104484	462.56	334.699	517.484	Complex III
MT-ND1	2	0.0476243	0.026081	589.746	536.958	698.722	Complex I
MT-ND1	3	0.0914703	0.0772923	588.591	538.231	702.363	Complex I
MT-ND1	22	0.685368	0.632662	593.162	523.121	726.612	Complex I
MT-ND1	24	0.781599	0.738928	599.914	523.034	727.801	Complex I
MT-ND1	25	0.795431	0.757991	595.635	523.999	731.202	Complex I
MT-ND1	26	0.730512	0.72283	594.11	518.273	729.288	Complex I
MT-ND1	29	0.669386	0.61737	598.338	516.503	733.808	Complex I
MT-ND1	30	0.680342	0.591609	595.75	513.197	732.253	Complex I
MT-ND1	32	0.831915	0.805532	602.028	516.089	736.693	Complex I
MT-ND1	34	0.852013	0.83055	597.498	518.077	737.867	Complex I
MT-ND1	35	0.712002	0.638914	591.989	514.701	736.264	Complex I
MT-ND1	36	0.876512	0.881148	592.602	517.992	734.165	Complex I
MT-ND1	37	0.799733	0.79693	591.328	520.827	732.933	Complex I
MT-ND1	38	0.727379	0.707546	587.196	518.63	733.728	Complex I
MT-ND1	40	0.725111	0.7019	584.444	523.773	732.242	Complex I
MT-ND1	41	0.829082	0.816065	582.232	522.332	729.78	Complex I
MT-ND1	44	0.876347	0.870268	587.23	522.218	729.301	Complex I
MT-ND1	46	0.637354	0.616104	584.194	526.5	727.369	Complex I
MT-ND1	47	0.868701	0.846481	588.871	526.526	730.586	Complex I
MT-ND1	48	0.752433	0.693014	589.652	528.833	726.517	Complex I
MT-ND1	50	0.716052	0.692796	586.944	532.16	729.962	Complex I
MT-ND1	51	0.813053	0.802872	590.713	532.651	730.156	Complex I
MT-ND1	54	0.735907	0.747006	589.297	536.683	732.677	Complex I
MT-ND1	55	0.701388	0.616274	591.931	538.558	729.926	Complex I
MT-ND1	58	0.834542	0.812543	590.321	542.426	734.064	Complex I
MT-ND1	75	0.82757	0.792595	601.389	543.674	721.456	Complex I
MT-ND1	106	0.711167	0.640466	614.754	534.044	708.756	Complex I
MT-ND1	109	0.754287	0.700674	611.29	535.92	712.893	Complex I
MT-ND1	110	0.807156	0.777571	613.844	538.615	713.212	Complex I
MT-ND1	114	0.759158	0.738237	612.784	545.032	717.686	Complex I
MT-ND1	117	0.672666	0.619739	613.217	545.519	723.751	Complex I
MT-ND1	119	0.613511	0.612397	607.798	545.743	726.234	Complex I
MT-ND1	120	0.854615	0.84615	610.061	546.442	728.671	Complex I
MT-ND1	121	0.848658	0.853077	612.075	551.758	727.921	Complex I
MT-ND1	122	0.65586	0.618125	607.699	550.455	728.504	Complex I
MT-ND1	123	0.775669	0.731376	607.251	548.945	731.92	Complex I
MT-ND1	124	0.62359	0.572065	609.104	552.202	733.331	Complex I
MT-ND1	125	0.744539	0.754677	609.811	547.874	735.572	Complex I
MT-ND1	127	0.813185	0.790727	611.837	543.166	738.704	Complex I
MT-ND1	128	0.608013	0.56251	611.928	544.491	732.727	Complex I
MT-ND1	129	0.659739	0.638148	614.918	547.188	732.816	Complex I
MT-ND1	131	0.860835	0.852035	615.034	540.483	731.395	Complex I
MT-ND1	132	0.648701	0.627884	614.66	541.851	728.499	Complex I
MT-ND1	133	0.647556	0.610237	618.397	542.596	728.397	Complex I
MT-ND1	134	0.884001	0.860246	617.751	537.653	731.568	Complex I
MT-ND1	135	0.665159	0.636268	615.564	537.841	725.868	Complex I
MT-ND1	137	0.812327	0.763359	620.174	537.326	724.338	Complex I
MT-ND1	138	0.752888	0.714797	617.375	533.731	724.605	Complex I
MT-ND1	140	0.706847	0.68602	620.39	537.595	719.591	Complex I
MT-ND1	141	0.780614	0.752446	621.897	533.511	720.381	Complex I
MT-ND1	142	0.815805	0.814383	619.657	529.963	720.214	Complex I
MT-ND1	143	0.793159	0.773926	618.5	534.913	715.346	Complex I
MT-ND1	185	0.80172	0.769449	615.176	523.775	713.347	Complex I
MT-ND1	188	0.6763	0.622699	616.503	526.383	718.187	Complex I
MT-ND1	190	0.684674	0.642612	612.841	524.851	722.266	Complex I
MT-ND1	191	0.776444	0.752249	615.085	528.876	722.419	Complex I
MT-ND1	192	0.758639	0.759614	613.903	531.463	719.178	Complex I
MT-ND1	193	0.658915	0.570169	609.559	529.877	721.4	Complex I
MT-ND1	194	0.651391	0.591128	610.396	530.732	725.25	Complex I
MT-ND1	195	0.844402	0.844157	609.763	525.59	725.575	Complex I
MT-ND1	197	0.817485	0.802543	614.571	524.655	729.117	Complex I
MT-ND1	198	0.761656	0.759489	615.61	527.373	726.858	Complex I
MT-ND1	199	0.76031	0.71545	611.509	529.574	730.984	Complex I
MT-ND1	200	0.634822	0.549826	615.431	532.623	731.525	Complex I
MT-ND1	202	0.720213	0.697884	608.762	534.369	730.627	Complex I
MT-ND1	203	0.73383	0.704056	611.026	533.387	734.806	Complex I
MT-ND1	204	0.793737	0.74065	607.706	532.646	735.494	Complex I
MT-ND1	205	0.714602	0.657881	610.882	531.851	739.485	Complex I
MT-ND1	206	0.851628	0.818392	613.812	534.191	738.6	Complex I
MT-ND1	207	0.755338	0.723949	612.287	538.322	736.938	Complex I
MT-ND1	208	0.699478	0.619448	607.692	537.663	738.305	Complex I
MT-ND1	209	0.695083	0.637633	606.167	537.952	734.514	Complex I
MT-ND1	210	0.887809	0.886872	608.83	539.413	733.122	Complex I
MT-ND1	211	0.706997	0.681749	607.83	540.306	728.861	Complex I
MT-ND1	212	0.704262	0.645343	604.353	540.1	730.786	Complex I
MT-ND1	214	0.787974	0.778799	603.154	547.105	734.619	Complex I
MT-ND1	215	0.754212	0.729429	601.975	544.424	729.568	Complex I
MT-ND1	218	0.79352	0.768406	594.869	542.228	726.727	Complex I
MT-ND1	220	0.711678	0.635634	598.935	538.447	729.39	Complex I
MT-ND1	221	0.70977	0.666513	596.497	538.131	725.621	Complex I
MT-ND1	222	0.643881	0.642561	597.797	540.088	722.599	Complex I
MT-ND1	224	0.776528	0.720501	599.149	533.316	725.916	Complex I
MT-ND1	226	0.672537	0.611085	601.883	535.029	720.072	Complex I
MT-ND1	227	0.741935	0.719236	603.607	532.944	723.403	Complex I
MT-ND1	228	0.825	0.798514	600.752	529.22	722.836	Complex I
MT-ND1	248	0.0827145	0.0535576	598.841	514.069	694.602	Complex I
MT-ND1	249	0.0694431	0.0491414	597.907	516.856	692.349	Complex I
MT-ND1	250	0.169936	0.131644	594.857	514.561	691.852	Complex I
MT-ND1	270	0.635336	0.590972	607.348	521.916	721.754	Complex I
MT-ND1	272	0.806659	0.804125	606.677	514.428	726.528	Complex I
MT-ND1	274	0.880488	0.854309	606.812	523.432	728.234	Complex I
MT-ND1	278	0.813379	0.79433	615.371	521.533	734.344	Complex I
MT-ND1	279	0.871637	0.842921	614.284	527.341	734.699	Complex I
MT-ND1	281	0.771633	0.733753	622.747	529.732	735.272	Complex I
MT-ND1	282	0.796597	0.770175	621.73	534.407	730.872	Complex I
MT-ND1	283	0.762599	0.721651	625.389	531.924	732.566	Complex I
MT-ND1	284	0.716876	0.679719	624.774	527.401	731.488	Complex I
MT-ND1	285	0.755872	0.715987	621.822	529.613	727.472	Complex I
MT-ND1	286	0.739988	0.684169	625.43	531.647	726.011	Complex I
MT-ND1	288	0.678157	0.644187	624.724	525.478	724.457	Complex I
MT-ND1	290	0.870848	0.87773	628.071	532.284	720.869	Complex I
MT-ND1	291	0.792541	0.751113	631.435	527.699	724.025	Complex I
MT-ND1	293	0.631901	0.602166	624.709	523.919	719.355	Complex I
MT-ND1	294	0.67211	0.653786	628.153	527.727	716.596	Complex I
MT-ND1	295	0.670569	0.644133	630.997	525.187	716.408	Complex I
MT-ND2	7	0.120692	0.0812349	650.678	541.938	713.844	Complex I
MT-ND2	76	0.0669355	0.0567573	625.365	562.163	691.798	Complex I
MT-ND2	78	0.0818269	0.0510907	626.667	555.688	688.371	Complex I
MT-ND2	79	0.0982743	0.0837703	622.849	559.028	689.037	Complex I
MT-ND2	80	0.206082	0.190444	624.744	561.92	686.395	Complex I
MT-ND2	85	0.14055	0.1138	636.155	553.839	685.909	Complex I
MT-ND2	86	0.0686018	0.0488219	638.841	556.272	689.09	Complex I
MT-ND2	87	0.108058	0.0822785	638.43	558.379	685.251	Complex I
MT-ND2	88	0.134286	0.108007	640.748	561.774	685.075	Complex I
MT-ND2	89	0.0370484	0.0238094	635.734	562.706	684.896	Complex I
MT-ND2	90	0.0687166	0.0604763	633.913	563.824	688.436	Complex I
MT-ND2	91	0.235883	0.182917	630.308	565.306	687.27	Complex I
MT-ND2	92	0.0956481	0.0864026	630.47	569.968	688.181	Complex I
MT-ND2	93	0.199595	0.172219	627.694	569.553	690.877	Complex I
MT-ND2	94	0.187298	0.152952	630.964	564.709	692.408	Complex I
MT-ND2	95	0.252794	0.221861	634.157	567.169	692.41	Complex I
MT-ND2	96	0.138371	0.131299	632.574	569.74	694.871	Complex I
MT-ND2	97	0.129842	0.11705	630.706	565.682	697.174	Complex I
MT-ND2	98	0.1346	0.118678	635.355	563.857	696.227	Complex I
MT-ND2	99	0.0912422	0.0813287	637.126	568.583	697.018	Complex I
MT-ND2	100	0.115759	0.0991475	634.479	568.649	701.166	Complex I
MT-ND2	142	0.196103	0.16593	643.031	564.056	695.427	Complex I
MT-ND2	145	0.146817	0.126653	640.613	562.984	690.751	Complex I
MT-ND2	146	0.222294	0.197261	643.524	566.028	689.436	Complex I
MT-ND2	147	0.210489	0.171563	642.471	566.797	686.355	Complex I
MT-ND2	148	0.255818	0.245619	638.416	567.473	687.552	Complex I
MT-ND2	151	0.0958542	0.0835915	641.186	575.575	690.688	Complex I
MT-ND2	152	0.136124	0.12515	638.028	578.358	693.225	Complex I
MT-ND2	195	0.11094	0.0917064	645.647	571.348	689.789	Complex I
MT-ND2	199	0.106087	0.0845993	654.304	564.878	690.148	Complex I
MT-ND2	200	0.0951205	0.0758365	655.722	568.491	692.599	Complex I
MT-ND2	202	0.173657	0.16203	654.033	563.055	695.114	Complex I
MT-ND2	214	0.152075	0.125168	663.023	562.963	711.85	Complex I
MT-ND2	220	0.0516469	0.0317771	661.077	558.884	721.027	Complex I
MT-ND2	221	0.129843	0.0988176	666.044	559.836	721.562	Complex I
MT-ND2	222	0.123302	0.0933009	664.806	563.45	724.465	Complex I
MT-ND2	238	0.100089	0.0718404	675.53	567.461	724.166	Complex I
MT-ND2	239	0.0978039	0.066898	677.922	564.54	722.309	Complex I
MT-ND2	242	0.108783	0.0729386	672.281	570.403	716.65	Complex I
MT-ND2	244	0.103754	0.0881891	665.829	568.703	717.685	Complex I
MT-ND2	245	0.0900372	0.0684251	666.703	572.375	716.126	Complex I
MT-ND2	268	0.109948	0.0833003	659.392	576.604	689.4	Complex I
MT-ND2	270	0.0891771	0.071683	651.783	578.054	691.339	Complex I
MT-ND2	275	0.145257	0.126785	649.738	582.969	689.14	Complex I
MT-ND2	277	0.136181	0.130062	648.922	586.605	693.369	Complex I
MT-ND2	278	0.0938226	0.0973817	648.411	582.36	695.09	Complex I
MT-ND2	281	0.117108	0.110336	649.522	584.867	699.544	Complex I
MT-ND2	311	0.100844	0.096915	669.332	565.736	734.892	Complex I
MT-ND2	313	0.10217	0.0928985	670.595	559.856	737.874	Complex I
MT-ND2	317	0.13824	0.114252	672.168	555.727	733.406	Complex I
MT-ND2	318	0.132629	0.103806	674.477	555.436	727.544	Complex I
MT-ND2	319	0.0644008	0.05688	669.898	557.375	725.319	Complex I
MT-ND2	320	0.101976	0.0928668	668.414	552.029	725.047	Complex I
MT-ND2	321	0.254286	0.235237	665.151	554.453	723.233	Complex I
MT-ND2	322	0.0857431	0.0772378	664.253	551.848	719.839	Complex I
MT-ND2	323	0.119353	0.100475	665.342	553.905	716.793	Complex I
MT-ND2	324	0.0893153	0.0599519	665.013	552.67	713.474	Complex I
MT-ND2	325	0.0788516	0.0639314	665.901	553.006	709.292	Complex I
MT-ND2	327	0.18681	0.13266	670.58	558.074	711.264	Complex I
MT-ND2	328	0.0954942	0.0862476	669.587	557.642	707.284	Complex I
MT-ND2	330	0.109593	0.0886989	669.423	563.148	710.063	Complex I
MT-ND2	342	0.0472933	0.0425211	668.268	562.08	692.056	Complex I
MT-ND2	343	0.116094	0.0901374	665.1	564.264	694.238	Complex I
MT-ND2	345	0.0693216	0.0610969	662.677	562.579	687.721	Complex I
MT-ND2	346	0.0927638	0.0761698	662.448	559.693	692.092	Complex I
MT-ND2	347	0.134519	0.110734	658.324	560.894	689.927	Complex I
MT-ND3	1	0.227078	0.173766	595.287	545.841	695.532	Complex I
MT-ND3	36	0.742635	0.676879	605.544	551.528	740.048	Complex I
MT-ND3	37	0.753326	0.689457	602.821	548.364	741.893	Complex I
MT-ND3	38	0.832307	0.828172	609.334	547.066	742.717	Complex I
MT-ND3	39	0.826938	0.771709	607.086	543.061	745.389	Complex I
MT-ND3	40	0.850566	0.81526	604.736	545.953	747.539	Complex I
MT-ND3	41	0.697078	0.599368	607.587	546.861	749.659	Complex I
MT-ND3	43	0.739927	0.684259	609.426	552.128	744.082	Complex I
MT-ND3	50	0.677906	0.606524	621.841	548.061	733.325	Complex I
MT-ND3	51	0.705185	0.659965	627.299	548.563	733.857	Complex I
MT-ND3	52	0.725241	0.654039	627.177	545.007	732.164	Complex I
MT-ND3	55	0.775107	0.737952	625.203	540.825	728.731	Complex I
MT-ND3	56	0.769524	0.707934	628.775	545.121	724.188	Complex I
MT-ND3	57	0.698008	0.650901	631.538	541.219	723.73	Complex I
MT-ND3	59	0.699933	0.640141	626.331	541.52	720.744	Complex I
MT-ND3	62	0.792475	0.747845	624.245	538.77	716.393	Complex I
MT-ND3	63	0.638397	0.56755	626.803	542.471	714.291	Complex I
MT-ND3	64	0.642034	0.551896	630.341	540.819	713.169	Complex I
MT-ND3	65	0.812028	0.771866	629.637	535.94	713.822	Complex I
MT-ND3	66	0.840984	0.819916	624.284	538.616	711.024	Complex I
MT-ND3	67	0.68769	0.629904	627.42	540.626	708.597	Complex I
MT-ND3	68	0.802941	0.760679	630.387	536.398	708.485	Complex I
MT-ND3	82	0.0825026	0.0695437	630.462	526.527	685.276	Complex I
MT-ND3	85	0.0662266	0.0577604	636.686	524.742	691.196	Complex I
MT-ND3	89	0.0519931	0.0431233	639.048	528.25	697.516	Complex I
MT-ND3	106	0.823418	0.792254	636.832	529.184	723.299	Complex I
MT-ND3	111	0.687183	0.64298	632.924	534.168	725.059	Complex I
MT-ND3	113	0.769495	0.692864	632.196	536.491	730.349	Complex I
MT-ND4	43	0.157633	0.128911	694.016	589.499	689.354	Complex I
MT-ND4	44	0.200799	0.16393	693.432	586.104	685.2	Complex I
MT-ND4	45	0.066559	0.0685423	692.901	591.182	682.416	Complex I
MT-ND4	46	0.110056	0.0960112	688.855	588.808	683.813	Complex I
MT-ND4	47	0.0866419	0.0654122	686.276	591.679	681.384	Complex I
MT-ND4	48	0.128001	0.105085	681.763	592.018	682.301	Complex I
MT-ND4	49	0.179985	0.156331	682.387	589.663	678.513	Complex I
MT-ND4	50	0.0614608	0.0423151	686.332	587.339	679.835	Complex I
MT-ND4	123	0.837516	0.807642	669.491	583.667	702.361	Complex I
MT-ND4	133	0.652852	0.603197	674.686	587.443	717.101	Complex I
MT-ND4	137	0.822835	0.814415	676.845	587.008	722.984	Complex I
MT-ND4	142	0.836646	0.810384	671.594	587.262	722.803	Complex I
MT-ND4	148	0.743171	0.688009	664.434	593.368	714.8	Complex I
MT-ND4	152	0.812147	0.809694	664.076	593.909	708.838	Complex I
MT-ND4	153	0.694224	0.671889	666.238	589.244	705.441	Complex I
MT-ND4	170	0.129593	0.114378	660.766	584.962	680.677	Complex I
MT-ND4	180	0.0899275	0.067511	675.313	590.899	679.376	Complex I
MT-ND4	182	0.121576	0.109663	670.638	588.867	676.052	Complex I
MT-ND4	183	0.110672	0.107865	669.39	592.074	678.074	Complex I
MT-ND4	184	0.113854	0.0945484	665.694	592.398	676.206	Complex I
MT-ND4	185	0.0738337	0.0522962	663.533	597.323	677.372	Complex I
MT-ND4	187	0.114297	0.104297	658.068	597.279	679.884	Complex I
MT-ND4	188	0.068381	0.0557138	656.323	600.135	682.392	Complex I
MT-ND4	206	0.863273	0.857513	671.422	592.993	703.947	Complex I
MT-ND4	208	0.708289	0.677137	671.641	599.923	704.891	Complex I
MT-ND4	210	0.669206	0.632172	666.974	606.856	707.667	Complex I
MT-ND4	213	0.696545	0.674616	668.405	601.875	710.394	Complex I
MT-ND4	214	0.65	0.585849	666.088	599.547	712.793	Complex I
MT-ND4	215	0.808714	0.77917	669.612	595.342	710.909	Complex I
MT-ND4	216	0.826084	0.788399	673.076	597.704	711.982	Complex I
MT-ND4	217	0.687124	0.664715	672.007	599.77	715.643	Complex I
MT-ND4	218	0.687869	0.65335	669.494	596.186	717.747	Complex I
MT-ND4	219	0.75717	0.714822	673.725	593.909	715.932	Complex I
MT-ND4	220	0.669124	0.631901	677.23	596.062	715.382	Complex I
MT-ND4	223	0.619019	0.59296	677.899	591.36	719.204	Complex I
MT-ND4	224	0.732325	0.703856	680.256	588.924	719.228	Complex I
MT-ND4	227	0.730375	0.720254	681.349	589.394	714.464	Complex I
MT-ND4	228	0.718527	0.660588	681.32	592.769	714.461	Complex I
MT-ND4	231	0.717829	0.675935	678.565	592.343	710.347	Complex I
MT-ND4	232	0.664761	0.629418	680.682	595.291	708.826	Complex I
MT-ND4	233	0.675253	0.641058	683.263	594.149	706.636	Complex I
MT-ND4	237	0.800541	0.764343	680.233	595.051	701.687	Complex I
MT-ND4	239	0.687685	0.672064	674.569	594.107	699.028	Complex I
MT-ND4	279	0.701911	0.67015	675.608	607.727	720.46	Complex I
MT-ND4	281	0.705802	0.634659	677.566	603.238	722.927	Complex I
MT-ND4	282	0.608404	0.592335	682.462	603.424	721.058	Complex I
MT-ND4	283	0.764349	0.741352	680.381	598.667	719.198	Complex I
MT-ND4	285	0.642026	0.589302	679.492	605.978	717.067	Complex I
MT-ND4	287	0.762657	0.731556	677.333	601.637	713.352	Complex I
MT-ND4	288	0.806694	0.771987	674.153	604.737	713.92	Complex I
MT-ND4	289	0.626363	0.599228	679.333	605.176	710.704	Complex I
MT-ND4	290	0.654348	0.61186	678.554	602.261	708.739	Complex I
MT-ND4	292	0.666116	0.639471	676.647	606.744	706.39	Complex I
MT-ND4	293	0.768613	0.734654	680.25	605.809	705.481	Complex I
MT-ND4	294	0.739109	0.715947	676.869	601.877	702.783	Complex I
MT-ND4	316	0.659415	0.622351	682.178	598.327	698.785	Complex I
MT-ND4	319	0.798473	0.797489	683.307	600.849	704.905	Complex I
MT-ND4	320	0.786012	0.783282	685.731	597.857	705.389	Complex I
MT-ND4	323	0.747383	0.6829	684.93	599.449	709.71	Complex I
MT-ND4	324	0.703215	0.637476	687.159	596.679	710.64	Complex I
MT-ND4	327	0.618438	0.576625	683.916	597.724	715.148	Complex I
MT-ND4	330	0.697257	0.654498	686.966	599.068	720.557	Complex I
MT-ND4	334	0.768439	0.737612	684.058	595.17	726.065	Complex I
MT-ND4	340	0.854949	0.833746	679.278	599.181	725.844	Complex I
MT-ND4	359	0.695293	0.671602	691.633	605.204	718.36	Complex I
MT-ND4	366	0.706228	0.668888	686.398	607.664	708.799	Complex I
MT-ND4	368	0.674874	0.636726	688.729	611.32	704.218	Complex I
MT-ND4	370	0.795245	0.782429	693.836	613.063	701.052	Complex I
MT-ND4	374	0.754849	0.740507	688.572	606.6	701.677	Complex I
MT-ND4	375	0.676601	0.640158	688.896	610.755	699.364	Complex I
MT-ND4	378	0.81568	0.820523	683.936	610.061	699.787	Complex I
MT-ND4	403	0.658279	0.625154	682.282	612.922	708.944	Complex I
MT-ND4	406	0.79524	0.776431	681.452	611.031	713.286	Complex I
MT-ND4	440	0.729058	0.699493	692.986	595.968	709.816	Complex I
MT-ND4	459	0.0696987	0.0615388	687.732	600.984	684.424	Complex I
MT-ND4L	2	0.151109	0.113752	613.581	561.24	688.362	Complex I
MT-ND4L	3	0.107791	0.0687485	610.673	562.466	691.909	Complex I
MT-ND4L	4	0.142037	0.113226	611.931	558.168	693.158	Complex I
MT-ND4L	5	0.252103	0.196365	616.872	558.19	691.432	Complex I
MT-ND4L	6	0.0904957	0.0762384	614.909	564.11	694.145	Complex I
MT-ND4L	7	0.287475	0.192972	612.972	561.225	698.096	Complex I
MT-ND4L	8	0.167159	0.121066	616.449	558.901	698.311	Complex I
MT-ND4L	9	0.0754186	0.04875	619.596	562.704	697.256	Complex I
MT-ND4L	30	0.809845	0.797814	625.822	556.028	715.651	Complex I
MT-ND4L	31	0.691296	0.65605	621.31	556.866	714.977	Complex I
MT-ND4L	34	0.723282	0.654729	622.606	553.362	711.528	Complex I
MT-ND4L	43	0.145973	0.129587	620.531	555.401	695.875	Complex I
MT-ND4L	44	0.188345	0.145842	622.227	551.373	695.266	Complex I
MT-ND4L	45	0.213839	0.157591	619.402	549.03	695.18	Complex I
MT-ND4L	47	0.100903	0.0835202	620.949	552.707	690.451	Complex I
MT-ND4L	48	0.060422	0.0451629	621.191	548.011	690.15	Complex I
MT-ND4L	50	0.299244	0.212296	616.583	551.079	686.842	Complex I
MT-ND4L	51	0.0733564	0.0645164	620.645	549.125	685.18	Complex I
MT-ND4L	52	0.236653	0.172766	618.077	545.104	683.935	Complex I
MT-ND4L	53	0.179344	0.143602	623.357	544.869	686.175	Complex I
MT-ND4L	54	0.146928	0.118708	623.466	540.455	687.021	Complex I
MT-ND4L	56	0.139534	0.115254	626.241	545.398	690.367	Complex I
MT-ND4L	57	0.100097	0.0666203	623.581	543.331	692.216	Complex I
MT-ND4L	58	0.10238	0.0731547	628.213	542.708	694.37	Complex I
MT-ND4L	59	0.117696	0.0964929	628.303	546.927	695.191	Complex I
MT-ND4L	69	0.759462	0.70485	632.076	547.466	710.818	Complex I
MT-ND4L	74	0.852761	0.823213	631.205	552.429	717.818	Complex I
MT-ND4L	75	0.802628	0.768799	628.734	550.476	719.809	Complex I
MT-ND4L	78	0.670437	0.648191	630.079	553.957	723.624	Complex I
MT-ND5	2	0.0291264	0.0205569	717.877	619.342	683.766	Complex I
MT-ND5	3	0.110594	0.0943927	720.172	622.732	686.819	Complex I
MT-ND5	4	0.0428484	0.0298898	715.313	624.644	687.011	Complex I
MT-ND5	5	0.0377202	0.0438888	714.558	620.157	687.288	Complex I
MT-ND5	6	0.0965857	0.0804013	717.344	618.534	689.526	Complex I
MT-ND5	7	0.0515123	0.0489369	718.455	621.8	692.133	Complex I
MT-ND5	8	0.0522999	0.0381412	713.805	621.804	692.543	Complex I
MT-ND5	9	0.0418451	0.0344031	713.362	618.156	692.92	Complex I
MT-ND5	13	0.085206	0.0635486	713.9	615.274	698.081	Complex I
MT-ND5	21	0.0337873	0.0251536	715.523	608.567	710.595	Complex I
MT-ND5	24	0.0780211	0.0749031	713.944	602.893	709.848	Complex I
MT-ND5	25	0.0601456	0.0494682	716.801	604.547	712.844	Complex I
MT-ND5	26	0.0765474	0.0545613	714.173	604.559	716.356	Complex I
MT-ND5	27	0.0267655	0.0187458	718.498	606.031	717.532	Complex I
MT-ND5	29	0.0505441	0.0474189	720.212	609.667	719.602	Complex I
MT-ND5	53	0.0875914	0.0864768	718.697	629.894	687.525	Complex I
MT-ND5	55	0.0537789	0.0396392	715.931	635.859	689.012	Complex I
MT-ND5	56	0.0751777	0.0750787	718.074	634.882	684.98	Complex I
MT-ND5	89	0.696882	0.677126	706.569	630.683	699.749	Complex I
MT-ND5	96	0.566309	0.565819	710.689	631.224	708.557	Complex I
MT-ND5	97	0.6689	0.640351	711.293	627.084	709.237	Complex I
MT-ND5	100	0.597292	0.548738	710.673	628.786	713.91	Complex I
MT-ND5	103	0.715122	0.694161	712.161	630.121	719.561	Complex I
MT-ND5	104	0.649114	0.652869	712.049	625.676	719.165	Complex I
MT-ND5	106	0.731302	0.73397	714.789	629.412	724.677	Complex I
MT-ND5	107	0.834383	0.845026	709.189	627.971	724.038	Complex I
MT-ND5	108	0.807565	0.812387	710.346	623.204	723.933	Complex I
MT-ND5	111	0.697233	0.684418	709.197	619.283	726.336	Complex I
MT-ND5	117	0.863255	0.863583	707.352	620.123	718.127	Complex I
MT-ND5	120	0.646811	0.634916	704.047	616.283	714.671	Complex I
MT-ND5	121	0.738165	0.750826	707.573	621.2	712.602	Complex I
MT-ND5	124	0.850472	0.857253	703.197	622.333	708.122	Complex I
MT-ND5	125	0.676942	0.653143	707.508	622.207	705.806	Complex I
MT-ND5	128	0.831156	0.804996	702.714	624.206	702.465	Complex I
MT-ND5	131	0.750536	0.725262	699.729	623.547	698.969	Complex I
MT-ND5	143	0.837034	0.824218	697.486	619.759	701.103	Complex I
MT-ND5	144	0.848338	0.855002	693.312	623.383	700.969	Complex I
MT-ND5	145	0.846398	0.863097	692.582	618.11	703.653	Complex I
MT-ND5	146	0.714365	0.701239	697.22	618.387	705.657	Complex I
MT-ND5	147	0.61763	0.586149	697.9	621.88	706.343	Complex I
MT-ND5	148	0.859386	0.87466	695.027	620.902	708.75	Complex I
MT-ND5	150	0.596803	0.539004	699.569	618.75	710.917	Complex I
MT-ND5	151	0.777353	0.779436	696.859	622.305	712.524	Complex I
MT-ND5	152	0.718714	0.690387	693.965	618.509	715.136	Complex I
MT-ND5	153	0.582466	0.546501	698.088	617.258	715.509	Complex I
MT-ND5	154	0.798829	0.836713	700.662	621.326	716.315	Complex I
MT-ND5	155	0.800862	0.801212	696.382	623.776	718.034	Complex I
MT-ND5	157	0.699439	0.698775	702.576	619.227	721.857	Complex I
MT-ND5	158	0.821999	0.826563	700.762	621.507	725.763	Complex I
MT-ND5	161	0.807823	0.800027	694.452	623.523	727.801	Complex I
MT-ND5	164	0.758219	0.744251	692.976	622.924	723.357	Complex I
MT-ND5	167	0.717011	0.691264	690.584	624.647	719.39	Complex I
MT-ND5	168	0.756745	0.716463	691.32	621.731	717.63	Complex I
MT-ND5	170	0.638887	0.595444	686.947	625.912	716.781	Complex I
MT-ND5	171	0.82346	0.82873	689.845	624.463	713.07	Complex I
MT-ND5	173	0.585615	0.57133	684.488	623.052	712.106	Complex I
MT-ND5	174	0.76467	0.77703	685.196	627.547	711.308	Complex I
MT-ND5	175	0.772941	0.755693	689.35	624.58	707.841	Complex I
MT-ND5	176	0.833151	0.833184	686.15	619.873	706.265	Complex I
MT-ND5	178	0.841575	0.850311	685.827	625.418	702.881	Complex I
MT-ND5	179	0.839529	0.851949	687.39	622.241	702.243	Complex I
MT-ND5	181	0.787377	0.788478	683.923	624.799	698.059	Complex I
MT-ND5	205	0.0676613	0.0389241	686.561	627.131	680.873	Complex I
MT-ND5	206	0.0278342	0.0183297	687.425	631.528	679.139	Complex I
MT-ND5	207	0.070463	0.052654	683.816	632.429	679.973	Complex I
MT-ND5	208	0.0779541	0.067216	684.343	630.964	684.02	Complex I
MT-ND5	219	0.672535	0.646479	688.117	628.081	700.36	Complex I
MT-ND5	220	0.677943	0.658343	689.899	631.047	700.874	Complex I
MT-ND5	222	0.791331	0.777996	688.721	629.887	705.769	Complex I
MT-ND5	223	0.768218	0.740667	692.672	627.915	705.026	Complex I
MT-ND5	224	0.832462	0.854259	692.539	632.983	705.03	Complex I
MT-ND5	225	0.781391	0.771158	690.631	634.142	708.254	Complex I
MT-ND5	226	0.776865	0.782056	688.589	636.064	705.52	Complex I
MT-ND5	228	0.737635	0.716283	683.184	634.208	708.636	Complex I
MT-ND5	229	0.770116	0.757493	685.336	631.473	708.388	Complex I
MT-ND5	230	0.82415	0.817513	686.529	635.598	712.051	Complex I
MT-ND5	231	0.568371	0.55433	686.888	632.917	714.525	Complex I
MT-ND5	232	0.836296	0.827129	690.678	629.547	712.539	Complex I
MT-ND5	233	0.770366	0.80558	693.421	632.685	713.815	Complex I
MT-ND5	234	0.662626	0.647056	692.092	633.893	717.303	Complex I
MT-ND5	236	0.752203	0.736811	695.017	629.083	717.492	Complex I
MT-ND5	237	0.88382	0.885461	697.102	631.392	719.38	Complex I
MT-ND5	238	0.747931	0.755293	695.384	627.845	722.341	Complex I
MT-ND5	239	0.822869	0.825668	699.809	626.861	721.192	Complex I
MT-ND5	240	0.705637	0.725475	702.96	625.824	721.195	Complex I
MT-ND5	241	0.596788	0.552049	704.746	630.115	720.466	Complex I
MT-ND5	242	0.723086	0.702892	706.473	627.887	717.928	Complex I
MT-ND5	243	0.697903	0.713025	703.01	626.311	716.376	Complex I
MT-ND5	244	0.742007	0.748552	701.94	630.22	716.278	Complex I
MT-ND5	245	0.777714	0.762545	704.748	631.113	714.112	Complex I
MT-ND5	246	0.747107	0.765344	704.971	628.182	711.332	Complex I
MT-ND5	247	0.734186	0.740971	700.668	626.973	711.593	Complex I
MT-ND5	248	0.796528	0.797322	698.794	629.974	712.999	Complex I
MT-ND5	249	0.704531	0.711814	701.935	633.596	710.014	Complex I
MT-ND5	250	0.73829	0.7031	703.164	632.404	707.025	Complex I
MT-ND5	251	0.771092	0.749216	703.501	628.757	706.704	Complex I
MT-ND5	252	0.761401	0.709836	698.466	627.694	707.223	Complex I
MT-ND5	253	0.77538	0.769348	696.874	631.536	707.134	Complex I
MT-ND5	255	0.82219	0.821788	696.979	629.395	701.631	Complex I
MT-ND5	256	0.843653	0.850156	694.222	630.863	700.777	Complex I
MT-ND5	258	0.62804	0.569828	698.924	630.572	696.789	Complex I
MT-ND5	259	0.664455	0.649163	693.792	629.257	695.702	Complex I
MT-ND5	262	0.832827	0.838534	698.608	629.193	691.275	Complex I
MT-ND5	281	0.784446	0.791711	688.509	642.319	703.064	Complex I
MT-ND5	284	0.657426	0.64335	688.31	641.531	707.307	Complex I
MT-ND5	289	0.740127	0.722984	691.462	645.975	713.802	Complex I
MT-ND5	291	0.650501	0.66089	689.063	643.336	717.828	Complex I
MT-ND5	292	0.748954	0.729823	692.953	644.503	718.391	Complex I
MT-ND5	295	0.7605	0.749692	692.111	641.807	723.017	Complex I
MT-ND5	297	0.744252	0.727051	696.401	638.111	725.401	Complex I
MT-ND5	299	0.867319	0.897295	699.684	634.659	721.504	Complex I
MT-ND5	300	0.819428	0.813729	694.385	636.97	721.502	Complex I
MT-ND5	302	0.526117	0.516981	699.859	639.29	716.763	Complex I
MT-ND5	303	0.86052	0.864239	696.434	637.433	715.587	Complex I
MT-ND5	305	0.849251	0.879036	697.467	641.353	713.028	Complex I
MT-ND5	306	0.754366	0.725535	697.378	638.126	711.246	Complex I
MT-ND5	307	0.612315	0.595702	693.593	638.826	710.285	Complex I
MT-ND5	308	0.839343	0.855718	694.257	642.314	709.095	Complex I
MT-ND5	309	0.799603	0.804115	697.724	642.386	707.256	Complex I
MT-ND5	310	0.789506	0.815718	695.109	638.077	705.711	Complex I
MT-ND5	311	0.851586	0.861442	692.719	641.514	704.086	Complex I
MT-ND5	312	0.628948	0.623671	695.153	644.365	703.207	Complex I
MT-ND5	313	0.747706	0.743357	696.817	640.055	701.466	Complex I
MT-ND5	318	0.854032	0.872017	690.335	642.838	694.147	Complex I
MT-ND5	325	0.662096	0.646313	699.936	639.979	696.74	Complex I
MT-ND5	328	0.805699	0.779439	701.978	641.825	701.401	Complex I
MT-ND5	330	0.649584	0.638802	706.949	637.247	700.55	Complex I
MT-ND5	332	0.858243	0.840277	703.247	638.967	706.144	Complex I
MT-ND5	333	0.744673	0.722146	706.566	636.642	706.914	Complex I
MT-ND5	334	0.615162	0.600136	710.387	637.891	706.62	Complex I
MT-ND5	335	0.815607	0.797084	706.283	641.482	709.455	Complex I
MT-ND5	336	0.849043	0.875944	703.826	638.63	711.487	Complex I
MT-ND5	337	0.842348	0.830146	707.899	635.664	712.843	Complex I
MT-ND5	339	0.69967	0.705027	706.091	639.914	716.044	Complex I
MT-ND5	340	0.860895	0.866724	704.143	635.386	716.937	Complex I
MT-ND5	342	0.659394	0.665157	709.923	638.89	719.879	Complex I
MT-ND5	343	0.6454	0.638401	706.774	637.354	722.03	Complex I
MT-ND5	344	0.800219	0.789787	708.444	634.612	723.381	Complex I
MT-ND5	347	0.656933	0.627275	706.031	634.708	727.234	Complex I
MT-ND5	348	0.823242	0.807779	710.294	631.113	728.616	Complex I
MT-ND5	353	0.667215	0.634584	702.095	636.236	732.554	Complex I
MT-ND5	354	0.782935	0.753204	700.415	635.217	727.561	Complex I
MT-ND5	355	0.760706	0.743036	698.344	639.176	730.474	Complex I
MT-ND5	357	0.823952	0.823733	696.5	643.299	732.069	Complex I
MT-ND5	380	0.770661	0.802316	703.075	646.094	710.974	Complex I
MT-ND5	382	0.867367	0.892113	704.653	651.578	708	Complex I
MT-ND5	384	0.818755	0.835705	708.127	654.775	705.241	Complex I
MT-ND5	388	0.868035	0.877653	705.656	649.133	703.838	Complex I
MT-ND5	389	0.728018	0.724772	707.303	651.509	699.655	Complex I
MT-ND5	391	0.817312	0.846609	703.559	646.223	700.199	Complex I
MT-ND5	392	0.861725	0.874867	700.847	649.165	703.274	Complex I
MT-ND5	393	0.822401	0.82528	702.702	652.505	699.052	Complex I
MT-ND5	395	0.715849	0.712505	698.486	648.092	698.165	Complex I
MT-ND5	419	0.777537	0.76838	697.603	649.113	712.19	Complex I
MT-ND5	422	0.778291	0.778117	697.158	646.989	716.339	Complex I
MT-ND5	457	0.826707	0.829235	713.885	637.19	711.069	Complex I
MT-ND5	465	0.914016	0.924141	712.059	643.994	699.93	Complex I
MT-ND5	569	0.0770429	0.0519968	649.041	593.305	713.931	Complex I
MT-ND5	572	0.108318	0.0791685	646.345	589.09	717.554	Complex I
MT-ND5	576	0.0589413	0.0489353	641.588	585.127	716.995	Complex I
MT-ND5	592	0.094015	0.0653329	626.024	574.848	707.347	Complex I
MT-ND5	593	0.0667854	0.0472061	628.82	578.416	708.436	Complex I
MT-ND5	594	0.0789957	0.0665337	631.836	576.474	704.45	Complex I
MT-ND5	596	0.0714784	0.0460557	626.545	578.146	702.586	Complex I
MT-ND5	598	0.108261	0.0733062	630.221	576.154	698.228	Complex I
MT-ND5	599	0.268567	0.227072	626.131	575.833	697.656	Complex I
MT-ND5	602	0.0559507	0.0524032	631.1	577.105	692.311	Complex I
MT-ND5	603	0.242252	0.18323	626.614	576.038	692.133	Complex I
MT-ND6	2	0.0448003	0.0253634	598.573	555.517	691.021	Complex I
MT-ND6	4	0.11695	0.0731385	602.366	555.198	694.009	Complex I
MT-ND6	5	0.22982	0.199361	606.109	554.075	694.744	Complex I
MT-ND6	6	0.175246	0.15952	606.097	560.545	695.447	Complex I
MT-ND6	10	0.239506	0.176119	607.281	560.803	701.145	Complex I
MT-ND6	11	0.171743	0.128387	607.929	558.217	704.073	Complex I
MT-ND6	23	0.846471	0.825192	614.608	561.541	719.249	Complex I
MT-ND6	24	0.768615	0.749358	616.038	559.556	722.086	Complex I
MT-ND6	25	0.875252	0.84409	618.033	556.494	721.379	Complex I
MT-ND6	27	0.705358	0.681976	611.497	557.42	721.458	Complex I
MT-ND6	32	0.822077	0.780984	615.361	553.739	711.909	Complex I
MT-ND6	57	0.711828	0.653831	617.786	540.173	707.794	Complex I
MT-ND6	59	0.879051	0.846531	619.168	548.336	709.123	Complex I
MT-ND6	60	0.769421	0.705856	615.42	546.235	710.418	Complex I
MT-ND6	61	0.880508	0.847006	617.433	542.473	712.566	Complex I
MT-ND6	62	0.829846	0.80235	620.365	543.607	713.319	Complex I
MT-ND6	63	0.844755	0.814428	622.613	547.031	712.631	Complex I
MT-ND6	64	0.608893	0.555169	618.817	548.642	714.828	Complex I
MT-ND6	65	0.620618	0.525824	618.899	544.59	718.075	Complex I
MT-ND6	66	0.748107	0.684298	622.985	545.622	718.894	Complex I
MT-ND6	67	0.835114	0.772567	621.656	551.172	718.629	Complex I
MT-ND6	68	0.624481	0.569755	619.328	549.132	721.74	Complex I
MT-ND6	69	0.852002	0.824919	621.266	544.599	724.212	Complex I
MT-ND6	72	0.696042	0.62186	620.401	550.638	727.913	Complex I
MT-ND6	74	0.72468	0.679445	622.447	555.161	727.806	Complex I
MT-ND6	79	0.883604	0.875454	613.506	560.36	728.31	Complex I
MT-ND6	90	0.0572569	0.0433913	612.87	573.289	714.868	Complex I
MT-ND6	93	0.187583	0.123829	608.842	572.247	711.399	Complex I
MT-ND6	94	0.112648	0.0718369	613.086	572.118	708.652	Complex I
MT-ND6	97	0.162268	0.132473	609.967	572.281	704.538	Complex I
MT-ND6	98	0.165477	0.14847	613.081	570.468	702.608	Complex I
MT-ND6	100	0.119246	0.0913311	606.392	570.444	700.831	Complex I
MT-ND6	101	0.189059	0.15076	609.212	572.08	698.825	Complex I
MT-ND6	102	0.128189	0.109741	611.98	570.325	696.676	Complex I
MT-ND6	103	0.181301	0.154661	607.338	568.372	696.042	Complex I
MT-ND6	104	0.295098	0.225673	605.624	572.481	695.86	Complex I
MT-ND6	106	0.104944	0.0693976	609.197	569.629	690.728	Complex I
MT-ND6	107	0.0512441	0.0409463	603.869	570.442	690.449	Complex I
MT-ND6	108	0.0697953	0.050636	606.303	575.239	690.604	Complex I
MT-ND6	109	0.106982	0.0873677	610.358	575.908	688.393	Complex I
MT-ND6	110	0.119861	0.0755392	608.253	570.109	685.462	Complex I
MT-ND6	111	0.181817	0.148848	610.69	571.173	682.675	Complex I
MT-ND6	112	0.124272	0.103003	612.873	573.947	683.679	Complex I
MT-ND6	113	0.0797551	0.0638367	615.946	571.311	684.936	Complex I
MT-ND6	114	0.182568	0.144995	614.56	567.614	686.379	Complex I
MT-ND6	115	0.119799	0.096068	614.116	565.199	683.645	Complex I
MT-ND6	116	0.153136	0.106286	610.33	566.881	682.556	Complex I
MT-ND6	117	0.132268	0.0756854	609.599	564.35	686.49	Complex I
MT-ND6	118	0.197786	0.179689	606.365	563.806	683.956	Complex I
MT-ND6	119	0.113292	0.0706667	603.664	564.697	689.601	Complex I
MT-ND6	120	0.146249	0.0999446	600.936	564.067	686.433	Complex I
MT-ND6	121	0.0785893	0.0579382	602.658	560.834	684.306	Complex I
MT-ND6	123	0.169116	0.120851	603.79	556.146	687.279	Complex I
MT-ND6	125	0.0562505	0.034594	608.893	554.602	687.858	Complex I
MT-ND6	126	0.182632	0.153962	610.114	550.123	685.853	Complex I
MT-ND6	127	0.187052	0.167429	613.025	553.401	683.269	Complex I
MT-ND6	135	0.131416	0.101358	616.847	533.921	686.707	Complex I
