## Supplementary Table 7 for "APOGEE 2: multi-layer machine-learning model for the interpretable prediction of mitochondrial missense variants"

### Sheet: Legend
MitImpact_id	ID of the variant in MitImpact3D
Variant	Variant description
ClinVar	Pathogenicity assessment by ClinVar
MITOMAP	Pathogenicity assessment by MITOMAP
AF_hom	Allele frequency of the homoplasmic variant in gnomAD or HelixMTdb as specified
AF_het	Allele frequency of the heteroplasmic variant in gnomAD or HelixMTdb as specified
MITOMAP_General_GenBank_Freq	Allelic frequency of the variant in MITOMAP
APOGEE 2	APOGEE pathogenicity score of the variant
APOGEE 2 classification	APOGEE classification of the variant

### Sheet: Supplementary Table 7
MitImpact id	Variant	ClinVar	MITOMAP	gnomAD AF hom	gnomAD AF het	APOGEE 2 score	APOGEE 2 probability	APOGEE 2 classification
MI.54	MT-ATP6_8551T>C	Likely benign	.	0.000177217	3.54434e-05	0.30707	0.157689	VUS	Dataset 2
MI.105	MT-ATP6_8573G>A	Benign	Reported by paper as Benign	0.00115195	3.54447e-05	0.403766	0.346586	VUS
MI.640	MT-ATP6_8828A>G	.	.	3.54459e-05	3.54459e-05	0.20513	0.0438575	Likely-benign
MI.672	MT-ATP6_8843T>C	Benign	Reported by paper as Likely Benign	0.00512411	0.000106383	0.176837	0.0272324	Likely-benign
MI.918	MT-ATP6_8957T>C	.	.	8.86006e-05	3.54403e-05	0.545096	0.661224	VUS
MI.1191	MT-ATP6_9086C>T	Uncertain significance	.	0.000124041	3.54403e-05	0.0547198	0.000697052	Benign
MI.2956	MT-CO1_6409T>C	.	.	8.86006e-05	3.54403e-05	0.238716	0.0713483	Likely-benign
MI.4991	MT-CO1_7357T>C	Uncertain significance	.	3.54409e-05	3.54409e-05	0.029056	0.000102296	Benign
MI.5432	MT-CO2_7698T>C	Uncertain significance	.	7.08868e-05	3.54434e-05	0.434523	0.416898	VUS
MI.5870	MT-CO2_7904A>G	Uncertain significance	.	5.31689e-05	5.31689e-05	0.0783566	0.00209999	Likely-benign
MI.6692	MT-CO3_9228T>C	.	.	3.54421e-05	3.54421e-05	0.474951	0.510373	VUS
MI.7994	MT-CO3_9844C>T	Uncertain significance	.	3.54403e-05	3.54403e-05	0.123849	0.00876769	Likely-benign
MI.8493	MT-CYB_14826T>C	Uncertain significance	.	3.54459e-05	7.08918e-05	0.438719	0.42662	VUS
MI.8958	MT-CYB_15039T>C	.	.	0.000141784	3.54459e-05	0.218993	0.0541121	Likely-benign
MI.9290	MT-CYB_15200G>A	Uncertain significance	.	3.54623e-05	5.31934e-05	0.280428	0.118956	VUS
MI.9348	MT-CYB_15227G>A	.	.	0.000141799	3.54497e-05	0.199412	0.0400489	Likely-benign
MI.9805	MT-CYB_15437G>A	Uncertain significance	.	7.08994e-05	0.000106349	0.248518	0.0811379	Likely-benign
MI.10209	MT-CYB_15630T>C	.	.	7.08855e-05	5.31642e-05	0.16419	0.0214742	Likely-benign
MI.10633	MT-CYB_15830A>G	.	.	3.54421e-05	3.54421e-05	0.180467	0.0290659	Likely-benign
MI.10636	MT-CYB_15831T>C	Uncertain significance	.	5.32075e-05	3.54717e-05	0.171406	0.0246427	Likely-benign
MI.10784	MT-ND1_3320A>G	Uncertain significance	.	0.00157718	5.31632e-05	0.246759	0.0793197	Likely-benign
MI.11877	MT-ND1_3850G>A	.	.	7.09107e-05	5.3183e-05	0.160948	0.0201484	Likely-benign
MI.12743	MT-ND1_4258A>G	Uncertain significance	.	3.54415e-05	3.54415e-05	0.0797886	0.00222095	Likely-benign
MI.13775	MT-ND2_4953A>G	Uncertain significance	.	5.31604e-05	7.08805e-05	0.0799331	0.00223341	Likely-benign
MI.13956	MT-ND2_5038T>C	Uncertain significance	.	3.54415e-05	3.54415e-05	0.49265	0.550406	VUS
MI.18195	MT-ND4_11651G>A	.	.	3.54547e-05	7.09094e-05	0.199672	0.040217	Likely-benign
MI.20268	MT-ND5_12814G>A	Uncertain significance	.	8.86258e-05	7.09006e-05	0.0559617	0.000746517	Benign
MI.20436	MT-ND5_12889G>A	Uncertain significance	.	3.54566e-05	0.00010637	0.0314893	0.000130368	Benign
MI.21682	MT-ND5_13471G>A	Uncertain significance	.	7.09044e-05	3.54522e-05	0.529927	0.630656	VUS
MI.21859	MT-ND5_13552G>A	Uncertain significance	.	3.54453e-05	3.54453e-05	0.0656562	0.00121787	Likely-benign
MI.22356	MT-ND5_13787T>C	.	.	3.54604e-05	5.31905e-05	0.0565442	0.000770524	Benign
MI.22408	MT-ND5_13814T>C	.	.	0.000443035	3.54428e-05	0.12739	0.00958402	Likely-benign
MI.22709	MT-ND5_13957G>A	.	.	7.08855e-05	7.08855e-05	0.027672	8.83108e-05	Benign
MI.23414	MT-ND6_14301T>C	Uncertain significance	.	3.54453e-05	5.31679e-05	0.00976067	3.89712e-06	Benign
MI.23522	MT-ND6_14351T>C	.	.	7.08968e-05	3.54484e-05	0.0776565	0.00204254	Likely-benign
MI.23745	MT-ND6_14462G>A	Likely benign	.	3.54453e-05	7.08906e-05	0.497279	0.560706	VUS
MitImpact id	Variant	ClinVar	MITOMAP	HelixMTdb AF hom	HelixMTdb AF het	APOGEE 2 score	APOGEE 2 probability	APOGEE 2 classification
MI.462	MT-ATP6_8744T>C	Uncertain_significance	.	0.00010205	4.59224e-05	0.0422907	0.000318172	Benign	Dataset 3
MI.1122	MT-ATP6_9053G>C	.	.	6.12298e-05	2.04099e-05	0.0139853	1.14066e-05	Benign
MI.1194	MT-ATP6_9088T>C	Benign	Reported by paper as Likely Benign	0.000326559	2.04099e-05	0.0933625	0.0036164	Likely-benign
MI.1825	MT-ATP8_8544C>T	.	.	3.06149e-05	2.04099e-05	0.0884464	0.00305644	Likely-benign
MI.1852	MT-ATP8_8558C>T	.	.	0.000219407	3.57174e-05	0.0982143	0.00423506	Likely-benign
MI.2468	MT-CO1_6177A>G	.	.	2.55124e-05	2.55124e-05	0.321686	0.181676	VUS
MI.3695	MT-CO1_6756T>C	Uncertain_significance	.	2.04099e-05	5.61273e-05	0.55513	0.680672	VUS
MI.3914	MT-CO1_6855G>A	Uncertain_significance	.	3.06149e-05	5.61273e-05	0.0959377	0.00393632	Likely-benign
MI.4541	MT-CO1_7147C>T	Uncertain_significance	.	2.04099e-05	2.04099e-05	0.0356873	0.000190255	Benign
MI.4942	MT-CO1_7332G>A	Uncertain_significance	.	2.04099e-05	6.12298e-05	0.107005	0.00553694	Likely-benign
MI.5403	MT-CO2_7686T>C	Uncertain_significance	.	2.04099e-05	3.06149e-05	0.527257	0.625136	VUS
MI.5538	MT-CO2_7751T>C	.	.	2.04099e-05	2.04099e-05	0.156787	0.0185319	Likely-benign
MI.6870	MT-CO3_9315T>C	.	.	8.16397e-05	2.04099e-05	0.056772	0.000780054	Benign
MI.6877	MT-CO3_9318C>T	Uncertain_significance	.	2.55124e-05	2.04099e-05	0.048939	0.000495906	Benign
MI.6879	MT-CO3_9319A>G	Uncertain_significance	.	0.000137767	2.55124e-05	0.192931	0.0360152	Likely-benign
MI.7025	MT-CO3_9390A>G	Uncertain_significance	.	2.04099e-05	2.04099e-05	0.0455563	0.000398811	Benign
MI.7142	MT-CO3_9447T>C	.	.	3.06149e-05	2.04099e-05	0.37521	0.284339	VUS
MI.7419	MT-CO3_9577T>C	Uncertain_significance	.	4.08199e-05	2.04099e-05	0.548413	0.667724	VUS
MI.7577	MT-CO3_9654A>G	Uncertain_significance	.	2.04099e-05	3.06149e-05	0.181531	0.0296192	Likely-benign
MI.7650	MT-CO3_9685T>C	Uncertain_significance	.	0.00012246	2.55124e-05	0.0727509	0.00166998	Likely-benign
MI.8718	MT-CYB_14933T>C	.	.	2.04099e-05	2.55124e-05	0.574473	0.716307	VUS
MI.9144	MT-CYB_15129T>C	.	.	2.04099e-05	2.04099e-05	0.731006	0.912131	Likely-pathogenic
MI.9909	MT-CYB_15488G>A	Uncertain_significance	.	0.000117357	2.04099e-05	0.0218597	4.3468e-05	Benign
MI.9969	MT-CYB_15515A>G	.	.	4.08199e-05	2.04099e-05	0.0568399	0.000782911	Benign
MI.10196	MT-CYB_15623G>A	Uncertain_significance	.	2.55124e-05	3.06149e-05	0.225612	0.0595398	Likely-benign
MI.12700	MT-ND1_4238T>C	Uncertain_significance	.	2.55124e-05	2.04099e-05	0.0422896	0.000318147	Benign
MI.13216	MT-ND2_4689A>G	Likely_benign	.	7.65373e-05	2.04099e-05	0.0550962	0.0007118	Benign
MI.13760	MT-ND2_4945T>C	.	.	2.04099e-05	2.04099e-05	0.0848359	0.00268559	Likely-benign
MI.14048	MT-ND2_5080A>G	Uncertain_significance	.	6.12298e-05	2.55124e-05	0.118743	0.00767808	Likely-benign
MI.14179	MT-ND2_5140G>A	.	.	3.06149e-05	3.06149e-05	0.0500886	0.000532248	Benign
MI.14228	MT-ND2_5166A>G	Likely_benign	.	0.000168382	2.04099e-05	0.100306	0.00452304	Likely-benign
MI.14490	MT-ND2_5293G>A	Likely_benign	.	0.000178587	2.04099e-05	0.0325586	0.000144191	Benign
MI.16539	MT-ND4_10866T>C	.	.	3.06149e-05	2.55124e-05	0.0633756	0.00109263	Likely-benign
MI.21083	MT-ND5_13198G>A	Uncertain_significance	.	7.65373e-05	2.04099e-05	0.0488049	0.000491779	Benign
MI.23747	MT-ND6_14463T>C	.	.	7.65373e-05	2.55124e-05	0.0348438	0.000176981	Benign
MitImpact id	Variant	ClinVar	MITOMAP	gnomAD AF hom	gnomAD AF het	APOGEE 2 score	APOGEE 2 probability	APOGEE 2 classification	Dataset 4
MI.10758	MT-ND1_3308T>C	.	P.M.-possibly synergistic	0.0285238	8.86e-05	0.327858	0.192367	VUS
MI.10941	MT-ND1_3394T>C	Conflicting_interpretations_of_pathogenicity	Reported / Population-dependent	0.0091102	0.0002127	0.582179	0.729799	VUS
MI.11172	MT-ND1_3505A>G	Benign	.	0.0197795	8.86e-05	0.0427098	0.000327839	Benign
MI.11258	MT-ND1_3547A>G	Benign	.	0.0223459	0	0.0654781	0.00120776	Likely-benign
MI.11768	MT-ND1_3796A>G	Benign	Reported	0.0082589	0.0001241	0.0687215	0.00140124	Likely-benign
MI.12187	MT-ND1_3992C>T	Benign	.	0.0114482	0	0.0751608	0.00184656	Likely-benign
MI.12260	MT-ND1_4024A>G	Benign	.	0.0096934	0	0.0486749	0.000487804	Benign
MI.12306	MT-ND1_4048G>A	Benign	.	0.0058329	0.0001773	0.0179361	2.40172e-05	Benign
MI.12459	MT-ND1_4123A>G	Benign	.	0.013275	5.32e-05	0.00524052	6.11001e-07	Benign
MI.12652	MT-ND1_4216T>C	Benign	Conflicting reports	0.117561	5.37e-05	0.192594	0.0358139	Likely-benign
MI.12686	MT-ND1_4232T>C	Benign	.	0.0037756	0.0001418	0.103781	0.00503124	Likely-benign
MI.12794	MT-ND2_4491G>A	Benign	Reported	0.0029778	0.0001063	0.0105777	4.95346e-06	Benign
MI.12946	MT-ND2_4561T>C	Benign	.	0.0086138	5.32e-05	0.0504775	0.00054494	Benign
MI.13314	MT-ND2_4732A>G	Benign	.	0.006734	0	0.0318938	0.000135487	Benign
MI.13390	MT-ND2_4767A>G	Benign	.	0.0140413	3.55e-05	0.0340326	0.000164821	Benign
MI.13512	MT-ND2_4824A>G	Benign	.	0.0477457	1.77e-05	0.0645578	0.00115639	Likely-benign
MI.13701	MT-ND2_4917A>G	Benign	Reported	0.0575413	7.09e-05	0.231533	0.064698	Likely-benign
MI.13974	MT-ND2_5046G>A	Benign	.	0.0433026	3.55e-05	0.0255131	6.91585e-05	Benign
MI.14253	MT-ND2_5178C>A	Benign	Reported	0.0106866	0	0.0309644	0.000123922	Benign
MI.14418	MT-ND2_5262G>A	Benign	.	0.0104061	0.0001064	0.0300978	0.000113755	Benign
MI.14575	MT-ND2_5331C>A	Benign	.	0.0132024	0	0.0529765	0.000631452	Benign
MI.14812	MT-ND2_5442T>C	Benign	.	0.0148386	0.0001064	0.0290077	0.000101785	Benign
MI.14850	MT-ND2_5460G>A	Benign	Conflicting reports	0.0539826	0.0002129	0.0532549	0.00064163	Benign
MI.2409	MT-CO1_6150G>A	Benign	Reported	0.0100314	1.77e-05	0.0661279	0.00124495	Likely-benign
MI.2629	MT-CO1_6253T>C	Benign	Reported	0.0116256	1.77e-05	0.0529659	0.000631063	Benign
MI.3497	MT-CO1_6663A>G	Benign	Reported	0.0106692	5.32e-05	0.0439685	0.000358062	Benign
MI.4537	MT-CO1_7146A>G	Benign	.	0.0642605	0.0001773	0.0346546	0.000174094	Benign
MI.5057	MT-CO1_7389T>C	Benign	.	0.0531717	5.32e-05	0.00380257	2.35311e-07	Benign
MI.5199	MT-CO2_7598G>A	Benign	Reported	0.0022342	0.000195	0.0167609	1.96059e-05	Benign
MI.5758	MT-CO2_7853G>A	Benign	.	0.0045905	1.77e-05	0.00151922	1.53987e-08	Benign
MI.6133	MT-CO2_8027G>A	Benign	.	0.0739683	0.0001241	0.0168453	1.99028e-05	Benign
MI.1491	MT-ATP8_8387G>A	Benign	.	0.0156496	5.32e-05	0.0302448	0.000115439	Benign
MI.1547	MT-ATP8_8414C>T	Benign	Reported	0.0089841	0	0.0623265	0.0010381	Likely-benign
MI.24190	MT-ATP8, ATP6_8527A>G	Benign/Likely_benign	.	0.0130427	1.77e-05	0.234435	0.0673326	Likely-benign
MI.72	MT-ATP8, ATP6_8557G>A	Benign	.	0.0084373	0.0001418	0.00391362	2.56343e-07	Benign
MI.87	MT-ATP8, ATP6_8566A>G	Benign	.	0.0119794	7.09e-05	0.00743883	1.73396e-06	Benign
MI.125	MT-ATP6_8584G>A	Benign	.	0.021223	8.87e-05	0.0038244	2.39351e-07	Benign
MI.195	MT-ATP6_8618T>C	Benign	.	0.0184496	8.86e-05	0.0566256	0.00077392	Benign
MI.374	MT-ATP6_8701A>G	Benign	.	0.303189	0.0001244	0.0256347	7.01552e-05	Benign
MI.569	MT-ATP6_8794C>T	Benign	Reported	0.0475043	0	0.0148434	1.36298e-05	Benign
MI.708	MT-ATP6_8860A>G	Benign	.	0.993814	0.0001595	0.074201	0.00177477	Likely-benign
MI.739	MT-ATP6_8875T>C	Benign	.	0.0132043	3.54e-05	0.0226839	4.85773e-05	Benign
MI.863	MT-ATP6_8932C>T	Benign	Reported	0.0132736	1.77e-05	0.143019	0.0138296	Likely-benign
MI.1124	MT-ATP6_9053G>A	Benign	.	0.0071082	0.0001595	0.0444237	0.000369439	Benign
MI.1127	MT-ATP6_9055G>A	Benign	Reported	0.0539313	0.0003193	0.0752522	0.0018535	Likely-benign
MI.7123	MT-CO3_9438G>A	Benign	Conflicting reports	0.0034032	0.0001063	0.43837	0.42581	VUS
MI.7207	MT-CO3_9477G>A	Benign	.	0.0640962	3.55e-05	0.0200095	3.3337e-05	Benign
MI.7641	MT-CO3_9682T>C	Benign	.	0.0140186	8.86e-05	0.0315834	0.000131547	Benign
MI.15020	MT-ND3_10086A>G	Benign	Reported	0.021211	1.77e-05	0.278915	0.116953	VUS
MI.15524	MT-ND3_10321T>C	Benign/Likely_benign	.	0.0189636	3.54e-05	0.0384042	0.000237552	Benign
MI.15681	MT-ND3_10398A>G	Benign	Reported; lineage L & M marker, also hg IJK	0.41848	0.0001424	0.0401689	0.000272187	Benign
MI.15983	MT-ND4L_10609T>C	Benign	.	0.0036863	1.77e-05	0.016343	1.81784e-05	Benign
MI.16865	MT-ND4_11016G>A	Benign	.	0.0187549	0.0001418	0.0274712	8.63949e-05	Benign
MI.17209	MT-ND4_11177C>T	Benign	.	0.021533	0	0.109845	0.00601082	Likely-benign
MI.18861	MT-ND4_11969G>A	Benign	.	0.0015419	1.77e-05	0.23577	0.0685683	Likely-benign
MI.19273	MT-ND5_12358A>G	Benign	.	0.0038454	1.77e-05	0.0116856	6.66874e-06	Benign
MI.19368	MT-ND5_12406G>A	Benign	.	0.0088086	0.0001772	0.0170667	2.06965e-05	Benign
MI.20263	MT-ND5_12811T>C	Conflicting_interpretations_of_pathogenicity	Reported	0.0058124	1.77e-05	0.0117454	6.77129e-06	Benign
MI.20880	MT-ND5_13105A>G	Benign	.	0.127497	0.0001361	0.0106964	5.12117e-06	Benign
MI.20974	MT-ND5_13145G>A	Benign	.	0.0056584	5.32e-05	0.0296359	0.000108574	Benign
MI.21249	MT-ND5_13276A>G	Benign	Conflicting reports	0.011681	1.78e-05	0.152797	0.0170692	Likely-benign
MI.22028	MT-ND5_13637A>G	Benign	Reported	0.0113944	0	0.0553716	0.000722727	Benign
MI.22186	MT-ND5_13708G>A	Benign	Conflicting reports	0.0756374	0.0003726	0.307026	0.15762	VUS
MI.22298	MT-ND5_13759G>A	Benign	.	0.0149463	0.0001773	0.0179883	2.42273e-05	Benign
MI.22340	MT-ND5_13780A>G	Benign	.	0.0184821	0	0.00326309	1.49301e-07	Benign
MI.22361	MT-ND5_13789T>C	Benign	.	0.0528117	0	0.0142903	1.21667e-05	Benign
MI.22541	MT-ND5_13879T>C	.	.	0.0094676	0.000195	0.0292363	0.000104221	Benign
MI.22543	MT-ND5_13880C>A	Benign	.	0.0235686	0	0.0155606	1.56963e-05	Benign
MI.22555	MT-ND5_13886T>C	Benign	.	0.0181486	0.0001063	0.0430862	0.000336687	Benign
MI.22649	MT-ND5_13928G>C	Benign	.	0.0269408	0	0.0235427	5.4314e-05	Benign
MI.22662	MT-ND5_13934C>T	Benign	.	0.0133085	3.54e-05	0.0229698	5.04397e-05	Benign
MI.22712	MT-ND5_13958G>C	Benign	.	0.0147643	1.77e-05	0.0182492	2.52955e-05	Benign
MI.22727	MT-ND5_13966A>G	Benign	.	0.0135387	1.77e-05	0.0164506	1.85392e-05	Benign
MI.22795	MT-ND5_14000T>A	Benign/Likely_benign	.	0.0270112	0	0.0692759	0.00143631	Likely-benign
MI.22917	MT-ND5_14059A>G	Benign	.	0.013149	1.77e-05	0.0201722	3.41565e-05	Benign
MI.23164	MT-ND6_14178T>C	Benign	.	0.054355	8.86e-05	0.0386054	0.00024134	Benign
MI.23447	MT-ND6_14318T>C	Benign	.	0.0153467	3.54e-05	0.00790471	2.07802e-06	Benign
MI.23997	MT-ND6_14582A>G	Benign	Reported: individually neutral variants causing LHON in combination	0.0098887	0	0.0406478	0.000282145	Benign
MI.8357	MT-CYB_14766C>T	Benign	.	0.70679	5.35e-05	0.0416182	0.00030307	Benign
MI.8364	MT-CYB_14769A>G	Benign	.	0.0398673	3.55e-05	0.032791	0.000147322	Benign
MI.8418	MT-CYB_14793A>G	Benign	.	0.0313924	3.55e-05	0.0249612	6.47567e-05	Benign
MI.8426	MT-CYB_14798T>C	Benign	.	0.0876153	0.0001242	0.00474168	4.53702e-07	Benign
MI.9106	MT-CYB_15110G>A	Benign	.	0.0327956	0.0002127	0.00718181	1.5615e-06	Benign
MI.9299	MT-CYB_15204T>C	Benign	.	0.0010459	1.77e-05	0.053327	0.000644285	Benign
MI.9331	MT-CYB_15218A>G	Benign	Reported	0.0225349	5.32e-05	0.0463428	0.000420113	Benign
MI.9368	MT-CYB_15236A>G	Benign	.	0.0026256	5.32e-05	0.00647471	1.14675e-06	Benign
MI.9409	MT-CYB_15257G>A	Benign	Conflicting reports	0.0127428	1.77e-05	0.1739	0.0258096	Likely-benign
MI.9534	MT-CYB_15311A>G	Benign	.	0.0177749	3.54e-05	0.0171664	2.10607e-05	Benign
MI.9564	MT-CYB_15326A>G	Benign	.	0.993422	0.0002128	0	0	Benign
MI.9793	MT-CYB_15431G>A	Benign	.	0.0145552	0.0001596	0.00159033	1.76397e-08	Benign
MI.9836	MT-CYB_15452C>A	Benign	.	0.110308	0	0.0269738	8.17709e-05	Benign
MI.10349	MT-CYB_15693T>C	Benign	Reported	0.0163955	1.77e-05	0	0	Benign
MI.10456	MT-CYB_15746A>G	Benign	.	0.0023569	0	0.00171658	2.21333e-08	Benign
MI.10481	MT-CYB_15758A>G	Benign	.	0.0111168	0.0002128	0.0366342	0.000205937	Benign
MI.10598	MT-CYB_15812G>A	Benign	Reported / Secondary	0.0116263	7.09e-05	0.0980769	0.00421659	Likely-benign
MI.10623	MT-CYB_15824A>G	Benign	.	0.0197934	1.77e-05	0.00161263	1.83849e-08	Benign
MI.10675	MT-CYB_15849C>T	Benign	.	0.0143204	1.77e-05	0.00106001	5.28734e-09	Benign
MI.10750	MT-CYB_15884G>A	Benign	.	0.0075567	0.0002306	0.0212749	4.00701e-05	Benign
MI.10751	MT-CYB_15884G>C	Benign	.	0.0146207	0	0.0764286	0.00194442	Likely-benign
MI.10777	MT-ND1_3316G>A	Benign	Unclear	0.0045745	0.000266	0.0282673	9.41568e-05	Benign
MI.11027	MT-ND1_3434A>G	Benign	.	0.008224	7.09e-05	0.17462	0.0261534	Likely-benign
MI.11769	MT-ND1_3796A>T	Benign/Likely_benign	.	0.0087715	0	0.0372363	0.000216349	Benign
MI.12262	MT-ND1_4025C>T	Benign	.	0.0013823	5.32e-05	0.0337449	0.000160649	Benign
MI.13531	MT-ND2_4833A>G	Benign	Reported	0.001524	0	0.0494912	0.000513145	Benign
MI.14419	MT-ND2_5263C>T	Benign	.	0.0045894	1.77e-05	0.0255197	6.9213e-05	Benign
MI.14507	MT-ND2_5301A>G	.	.	0.0024277	0	0.0268562	8.07026e-05	Benign
MI.5655	MT-CO2_7805G>A	Benign	.	0.0064689	3.54e-05	0.0014499	1.34041e-08	Benign
MI.1618	MT-ATP8_8448T>C	Benign	.	0.0087721	0	0.0230942	5.12647e-05	Benign
MI.1644	MT-ATP8_8460A>G	Benign	.	0.0038632	3.54e-05	0.0167778	1.96651e-05	Benign
MI.190	MT-ATP6_8616G>T	Benign/Likely_benign	.	0.0057414	0	0.153802	0.0174296	Likely-benign
MI.337	MT-ATP6_8684C>T	Benign	.	0.0036504	0	0.012843	8.84218e-06	Benign
MI.672	MT-ATP6_8843T>C	Benign	Reported by paper as Likely Benign	0.0051241	0.0001064	0.176837	0.0272324	Likely-benign
MI.6835	MT-CO3_9300G>A	Benign	.	0.0049092	5.32e-05	0.0392548	0.000253848	Benign
MI.7605	MT-CO3_9667A>G	Benign	.	0.0077093	5.32e-05	0.0626379	0.00105409	Likely-benign
MI.8266	MT-CO3_9966G>A	Benign/Likely_benign	Reported	0.0079253	0.0001064	0.0391874	0.000252531	Benign
MI.15016	MT-ND3_10084T>C	Benign/Likely_benign	.	0.0051757	7.09e-05	0.0519239	0.000593952	Benign
MI.15140	MT-ND3_10143G>A	Benign	.	0.0040588	7.09e-05	0.0372854	0.000217213	Benign
MI.15521	MT-ND3_10320G>A	Benign	.	0.0018432	1.77e-05	0.0248905	6.42068e-05	Benign
MI.17197	MT-ND4_11172A>G	Benign	.	0.0028359	3.54e-05	0.069191	0.0014309	Likely-benign
MI.18202	MT-ND4_11654A>G	Benign	.	0.0089667	7.09e-05	0.0191102	2.90432e-05	Benign
MI.19245	MT-ND5_12346C>T	Benign/Likely_benign	.	0.0035794	5.32e-05	0.00158354	1.74171e-08	Benign
MI.19279	MT-ND5_12361A>G	Benign	Reported	0.0014532	1.77e-05	0.0104886	4.83e-06	Benign
MI.19351	MT-ND5_12397A>G	Benign	Reported	0.003296	5.32e-05	0.0123414	7.84992e-06	Benign
MI.19701	MT-ND5_12557C>T	Benign	.	0.0052285	5.32e-05	0.0134123	1.00657e-05	Benign
MI.19866	MT-ND5_12634A>G	Benign	Reported	0.0036331	7.09e-05	0.124139	0.00883266	Likely-benign
MI.20543	MT-ND5_12937A>G	Benign	.	0.0030479	0	0.0283613	9.51028e-05	Benign
MI.20548	MT-ND5_12940G>A	Benign	.	0.0008684	3.54e-05	0.0177955	2.34578e-05	Benign
MI.20949	MT-ND5_13135G>A	Benign	Reported	0.0057428	0.0001595	0.00581637	8.3332e-07	Benign
MI.22059	MT-ND5_13651A>G	.	.	0.0089498	0.0001063	0.00599775	9.13092e-07	Benign
MI.22639	MT-ND5_13924C>T	Benign	.	0.0084708	0	0.108737	0.00582272	Likely-benign
MI.23030	MT-ND5_14110T>C	Benign	.	0.003314	5.32e-05	0.0150882	1.43132e-05	Benign
MI.23165	MT-ND6_14180T>C	Benign	.	0.0050511	0.0001063	0.275585	0.112617	VUS
MI.23991	MT-ND6_14577T>C	Benign	Reported	0.0008861	3.54e-05	0.0197136	3.18805e-05	Benign
MI.9559	MT-CYB_15323G>A	Benign	.	0.0023752	0.0003013	0.000573058	8.51351e-10	Benign
MI.9927	MT-CYB_15497G>A	Benign/Likely_benign	Reported	0.0038641	8.86e-05	0.0528522	0.00062694	Benign
