## Supplementary Table 8 for "APOGEE 2: multi-layer machine-learning model for the interpretable prediction of mitochondrial missense variants"

### Sheet: Supplementary Table 8
Position	Ref	Alt	Functional effect	Locus	Amino Acid Change	Mitomap/gnomAD	Disease	Status	APOGEE 2 score	APOGEE 2 probability	APOGEE 2	GB Freq FL CR	GB Seqs FL CR	References	Allele Number	Homoplasmic Allele Count	Homoplasmic Allele Frequency	Heteroplasmic Allele Count	Heteroplasmic Allele Frequency
3308	T	C	missense_variant	MT-ND1	M1T	Het/Hom-Het	MELAS / DEAF enhancer / hypertension / LVNC / putative LHON	P.M.-possibly synergistic	0.327858	0.192367	VUS	0	342 (0)	16	56409	1609	0.0285238	5	8.86383e-05
3337	G	A	missense_variant	MT-ND1	V11M	Hom/Hom-Het	Cardiomyopathy	Possibly synergistic	0.213545	0.0499058	Likely-benign	0	81 (0)	2	56427	87	0.00154182	1	1.7722e-05
3496	G	T	missense_variant	MT-ND1	A64S	Hom/not_in_gnomAD	LHON	Reported / Secondary	0.030096	0.000113734	Benign	0	13 (0)	3	.	.	.	.	.
3497	C	T	missense_variant	MT-ND1	A64V	Hom/Hom-Het	LHON	Reported / Secondary	0.125253	0.00908529	Likely-benign	0	188 (0)	6	56433	28	0.000496164	1	1.77201e-05
3866	T	C	missense_variant	MT-ND1	I187T	NR-NR/Hom-Het	LHON + limb claudication	Reported / synergistic?	0.199035	0.0398062	Likely-benign	0	145 (0)	8	56430	415	0.00735424	4	7.08843e-05
4136	A	G	missense_variant	MT-ND1	Y277C	Hom/Hom-Het	LHON	Possibly synergistic	0.747408	0.924254	Likely-pathogenic	0	67 (0)	11	56415	35	0.000620402	6	0.000106355
7868	C	T	missense_variant	MT-CO2	L95F	Hom/Hom	LHON	Possibly synergistic	0.133109	0.0110124	Likely-benign	0	18 (0)	1	56365	2	3.5483e-05	0	0
9139	G	A	missense_variant	MT-ATP6	A205T	Hom/Hom-Het	LHON	Reported - possibly synergistic	0.240287	0.0728611	Likely-benign	0	40 (0)	1	56425	51	0.000903855	8	0.000141781
10680	G	A	missense_variant	MT-ND4L	A71T	Hom/Hom-Het	LHON / synergistic combo 10680A + 12033G + 14258A	Reported / possibly synergistic	0.36681	0.266866	VUS	0	17 (0)	4	56423	12	0.000212679	8	0.000141786
11696	G	A	missense_variant	MT-ND4	V313I	Hom-Het/Hom	LHON / LDYT / DEAF / hypertension helper mut.	Reported - possibly synergistic	0.338352	0.21128	VUS	0	329 (0)	17	56427	56	0.000992433	0	0
12033	A	G	missense_variant	MT-ND4	N425S	Hom/Hom	LHON synergistic combo 10680A + 12033G + 14258A	Reported: individually neutral variants causing LHON in combination	0.0180447	2.44559e-05	Benign	0	21 (0)	1	56431	17	0.000301253	0	0
13849	A	C	missense_variant	MT-ND5	N505H	Hom/Hom	MELAS	Reported - possibly secondary	0.103991	0.00506319	Likely-benign	0	1 (0)	2	56434	2	3.54396e-05	0	0
14258	G	A	missense_variant	MT-ND6	P139L	Hom/Hom-Het	LHON synergistic combo 10680A + 12033G + 14258A also combo 14258A + 14582G	Reported: individually neutral variants causing LHON in combination	0.103113	0.00493055	Likely-benign	0	27 (0)	1	56425	22	0.000389898	2	3.54453e-05
14502	T	C	missense_variant	MT-ND6	I58V	Hom/Hom-Het	LHON	Reported - possibly synergistic	0.0600388	0.000925704	Benign	0	187 (0)	9	56424	88	0.00155962	5	8.86148e-05
14582	A	G	missense_variant	MT-ND6	V31A	Hom/Hom	LHON synergistic combo 14258A + 14582G	Reported: individually neutral variants causing LHON in combination	0.0406478	0.000282145	Benign	0	267 (0)	1	56428	558	0.00988871	0	0
15773	G	A	missense_variant	MT-CYB	V343M	Hom/Hom-Het	LHON	Possibly synergistic	0.200784	0.0409413	Likely-benign	0	59 (0)	1	56412	81	0.00143586	4	7.09069e-05
15812	G	A	missense_variant	MT-CYB	V356M	Hom/Hom-Het	LHON	Reported / Secondary	0.0980769	0.00421659	Likely-benign	0	477 (0)	21	56424	656	0.0116263	4	7.08918e-05

### Sheet: Foglio1
1-9 / 100 000
