## Supplementary Table 9 for "APOGEE 2: multi-layer machine-learning model for the interpretable prediction of mitochondrial missense variants"

### Sheet: Supplementary Table 9
Tool	Missing freq value
PhyloP_100V	0
PhastCons_100V	0
PolyPhen2_score	0.00587023
SIFT_score	0
FatHmmW_score	0.000448109
FatHmm_score	0
PROVEAN_score	0.000448109
MutationAssessor_score	0.00376412
EFIN_SP_score	0
EFIN_HD_score	0
CADD_phred_score	8.96e-05
VEST_pvalue	0
PANTHER_score	0.121617
PhD-SNP_score	0
SNAP_score	0
MutationTaster_score	0.0478132
mtmam	0
ddg	0.00371931
Pos	0
X	0.000268865
Y	0.000268865
Z	0.000268865
