## Supplementary Table 10 for "APOGEE 2: multi-layer machine-learning model for the interpretable prediction of mitochondrial missense variants"

### Sheet: Supplementary Table 10
year	month	day	N	P	0	1	2	3	4
2008	2	28	239	108	0.937083	0.90464	0.944701	0.892437	0.877329
2010	10	28	465	106	0.934943	0.923558	0.951036	0.885312	0.906043
2012	3	27	548	103	0.949067	0.937939	0.948168	0.903597	0.9054
2014	7	1	1324	96	0.921589	0.920904	0.963705	0.904455	0.930895
2016	6	30	1429	119	0.939822	0.922787	0.958697	0.897244	0.941368
2018	5	24	1643	125	0.938538	0.920562	0.958312	0.906258	0.940939
2020	5	7	1725	151	0.939651	0.906951	0.959425	0.929007	0.937763
N	number of neutral variants
P	number of pathogenic variants
0-5	random partitions of the 2022 MITOMAP dataset
